# QuImputer: an LD-informed QUBO/Ising formulation of genotype imputation with quantum-hardware execution

**DOI:** 10.64898/2026.09.26.754587

**Authors:** Minwoo Kim, Tae-Ho Lee

## Abstract

Genotype imputation offers a biological application for optimization methods that may eventually run on larger quantum computers. We developed QuImputer to encode allele-frequency priors and signed linkage disequilibrium (LD) in a reduced Ising/QUBO objective, with only missing genotypes represented as optimization variables. The same objective can be passed to exhaustive classical search, quantum approximate optimization algorithm simulation, or quantum hardware. We evaluated the formulation on 100 rice accessions across 12 chromosomes, estimating LD and allele frequency from the same post-masking observed matrix supplied to Beagle 5.4. Evaluation was restricted to known truth at sites with exact dosage coding and an alternate allele that was not the major allele, with MAF below 0.50, yielding 1.88 billion scored genotypes. Beagle achieved higher rare-ALT sensitivity (2.52% versus 0.54%), F1 (0.047 versus 0.011), Matthews correlation coefficient (0.088 versus 0.044), and pooled hard-call dosage R^2^ (0.231 versus 0.014). QuImputer produced fewer false ALT calls, with Type I error of 0.038% versus 0.223%. Analyses of a chromosome-1 subset showed limited local LD support for many masked rare-ALT carriers. In five small IBM Fez validation problems, the selected minimum-energy outputs matched unique all-reference exact optima; the pooled frequency of those optima was 1.21-2.63%. Further IBM Fez executions covered eleven sparse instances with 12-97 variables and a separate 120-variable instance, retaining all measurements. Selected outputs recovered the exact optima in eight instances through 49 variables. Larger instances remained below the all-reference baseline; noiseless comparisons distinguished finite-shot sampling from deviations in hardware output. QuImputer provides an LD-informed formulation and a route to quantum-hardware execution, together with an empirical assessment of the limitations of the evaluated configuration. These results establish a basis for studying richer information models and alternative classical or quantum solvers.
