## Supplementary data and analysis code for "QuImputer: an LD-informed QUBO/Ising formulation of genotype imputation with quantum-hardware execution": D1_subpopulation_composition.csv

variety_group_tree	n_panel_100	pct_panel_100	n_3000	pct_3000	enrichment_x
Temperate japonica	76	76.0	319	10.63	7.15
Intermediate type	8	8.0	135	4.50	1.78
Indica	7	7.0	1743	58.10	0.12
Tropical japonica	6	6.0	388	12.93	0.46
Aus/boro	1	1.0	208	6.93	0.14
japonica	1	1.0	30	1.00	1.00
Japonica	1	1.0	102	3.40	0.29
Basmati/sadri	0	0.0	63	2.10	0.00
Aromatic (basmati/sandri type	0	0.0	5	0.17	0.00
Aus	0	0.0	7	0.23	0.00
