## Supplementary data and analysis code for "QuImputer: an LD-informed QUBO/Ising formulation of genotype imputation with quantum-hardware execution": Figure7_hardware_20261006.csv

problem_id	n	truth_matches	truth_denominator	all_ref_truth_matches	optimum_shots	shots	ideal_expected_optimum_shots
A012	12	9	12	9	1285	102400	1469.1769868431709
A015	15	14	15	14	751	102400	998.7416272160793
A018	18	14	18	14	430	102400	756.8415368667777
A025	25	22	25	22	75	102400	257.89901898946084
A028	28	27	28	27	116	102400	198.2184668083721
A035	35	32	33	32	5	102400	108.40409389950338
A037	37	34	35	34	8	102400	79.52636776921332
A049	49	47	48	47	7	102400	23.54221159741872
A061	61	58	60	59	0	102400	1.890243840035169
A081	81	77	81	80	0	102400	0.07070927369398039
A097	97	89	97	96	0	102400	0.1906393243717685
B120	120	116	120	120	0	409600	0.00768555947743448
