## Supplementary data and analysis code for "QuImputer: an LD-informed QUBO/Ising formulation of genotype imputation with quantum-hardware execution": B_ratio_sweep_curves.csv

n_qubits	rho	alt_calls	tp	fp	concordance	all_REF_conc
12	0.0	0	0	0	0.75	0.75
12	0.0001	0	0	0	0.75	0.75
12	0.000125	0	0	0	0.75	0.75
12	0.000156	0	0	0	0.75	0.75
12	0.000195	0	0	0	0.75	0.75
12	0.000244	0	0	0	0.75	0.75
12	0.000305	0	0	0	0.75	0.75
12	0.000381	0	0	0	0.75	0.75
12	0.000477	0	0	0	0.75	0.75
12	0.000596	0	0	0	0.75	0.75
12	0.000745	0	0	0	0.75	0.75
12	0.000931	0	0	0	0.75	0.75
12	0.001163	0	0	0	0.75	0.75
12	0.001454	0	0	0	0.75	0.75
12	0.001817	0	0	0	0.75	0.75
12	0.002271	0	0	0	0.75	0.75
12	0.002839	0	0	0	0.75	0.75
12	0.003548	0	0	0	0.75	0.75
12	0.004435	0	0	0	0.75	0.75
12	0.005543	0	0	0	0.75	0.75
12	0.006928	0	0	0	0.75	0.75
12	0.00866	0	0	0	0.75	0.75
12	0.01	0	0	0	0.75	0.75
12	0.010824	0	0	0	0.75	0.75
12	0.013529	0	0	0	0.75	0.75
12	0.01691	0	0	0	0.75	0.75
12	0.02	0	0	0	0.75	0.75
12	0.021136	0	0	0	0.75	0.75
12	0.026418	0	0	0	0.75	0.75
12	0.03	0	0	0	0.75	0.75
12	0.033019	0	0	0	0.75	0.75
12	0.04	0	0	0	0.75	0.75
12	0.041271	0	0	0	0.75	0.75
12	0.05	0	0	0	0.75	0.75
12	0.051584	0	0	0	0.75	0.75
12	0.06	0	0	0	0.75	0.75
12	0.064475	0	0	0	0.75	0.75
12	0.07	0	0	0	0.75	0.75
12	0.08	0	0	0	0.75	0.75
12	0.080588	0	0	0	0.75	0.75
12	0.09	0	0	0	0.75	0.75
12	0.1	0	0	0	0.75	0.75
12	0.100727	0	0	0	0.75	0.75
12	0.11	0	0	0	0.75	0.75
12	0.12	0	0	0	0.75	0.75
12	0.125899	0	0	0	0.75	0.75
12	0.13	0	0	0	0.75	0.75
12	0.14	0	0	0	0.75	0.75
12	0.15	0	0	0	0.75	0.75
12	0.157361	0	0	0	0.75	0.75
12	0.16	0	0	0	0.75	0.75
12	0.17	0	0	0	0.75	0.75
12	0.18	0	0	0	0.75	0.75
12	0.19	0	0	0	0.75	0.75
12	0.196686	0	0	0	0.75	0.75
12	0.2	0	0	0	0.75	0.75
12	0.21	0	0	0	0.75	0.75
12	0.22	0	0	0	0.75	0.75
12	0.23	0	0	0	0.75	0.75
12	0.24	0	0	0	0.75	0.75
12	0.245838	0	0	0	0.75	0.75
12	0.25	0	0	0	0.75	0.75
12	0.26	0	0	0	0.75	0.75
12	0.27	0	0	0	0.75	0.75
12	0.28	0	0	0	0.75	0.75
12	0.29	0	0	0	0.75	0.75
12	0.3	0	0	0	0.75	0.75
12	0.307273	0	0	0	0.75	0.75
12	0.31	0	0	0	0.75	0.75
12	0.32	0	0	0	0.75	0.75
12	0.33	0	0	0	0.75	0.75
12	0.34	0	0	0	0.75	0.75
12	0.35	0	0	0	0.75	0.75
12	0.36	0	0	0	0.75	0.75
12	0.37	0	0	0	0.75	0.75
12	0.38	0	0	0	0.75	0.75
12	0.384061	0	0	0	0.75	0.75
12	0.39	0	0	0	0.75	0.75
12	0.4	0	0	0	0.75	0.75
12	0.41	0	0	0	0.75	0.75
12	0.42	0	0	0	0.75	0.75
12	0.43	0	0	0	0.75	0.75
12	0.44	0	0	0	0.75	0.75
12	0.45	0	0	0	0.75	0.75
12	0.46	0	0	0	0.75	0.75
12	0.47	0	0	0	0.75	0.75
12	0.48	0	0	0	0.75	0.75
12	0.480038	0	0	0	0.75	0.75
12	0.49	0	0	0	0.75	0.75
12	0.5	0	0	0	0.75	0.75
12	0.51	0	0	0	0.75	0.75
12	0.52	0	0	0	0.75	0.75
12	0.53	0	0	0	0.75	0.75
12	0.54	0	0	0	0.75	0.75
12	0.55	0	0	0	0.75	0.75
12	0.56	0	0	0	0.75	0.75
12	0.57	0	0	0	0.75	0.75
12	0.58	0	0	0	0.75	0.75
12	0.59	0	0	0	0.75	0.75
12	0.6	0	0	0	0.75	0.75
15	0.0	0	0	0	0.933333	0.933333
15	0.0001	0	0	0	0.933333	0.933333
15	0.000125	0	0	0	0.933333	0.933333
15	0.000156	0	0	0	0.933333	0.933333
15	0.000195	0	0	0	0.933333	0.933333
15	0.000244	0	0	0	0.933333	0.933333
15	0.000305	0	0	0	0.933333	0.933333
15	0.000381	0	0	0	0.933333	0.933333
15	0.000477	0	0	0	0.933333	0.933333
15	0.000596	0	0	0	0.933333	0.933333
15	0.000745	0	0	0	0.933333	0.933333
15	0.000931	0	0	0	0.933333	0.933333
15	0.001163	0	0	0	0.933333	0.933333
15	0.001454	0	0	0	0.933333	0.933333
15	0.001817	0	0	0	0.933333	0.933333
15	0.002271	0	0	0	0.933333	0.933333
15	0.002839	0	0	0	0.933333	0.933333
15	0.003548	0	0	0	0.933333	0.933333
15	0.004435	0	0	0	0.933333	0.933333
15	0.005543	0	0	0	0.933333	0.933333
15	0.006928	0	0	0	0.933333	0.933333
15	0.00866	0	0	0	0.933333	0.933333
15	0.01	0	0	0	0.933333	0.933333
15	0.010824	0	0	0	0.933333	0.933333
15	0.013529	0	0	0	0.933333	0.933333
15	0.01691	0	0	0	0.933333	0.933333
15	0.02	0	0	0	0.933333	0.933333
15	0.021136	0	0	0	0.933333	0.933333
15	0.026418	0	0	0	0.933333	0.933333
15	0.03	0	0	0	0.933333	0.933333
15	0.033019	0	0	0	0.933333	0.933333
15	0.04	0	0	0	0.933333	0.933333
15	0.041271	0	0	0	0.933333	0.933333
15	0.05	0	0	0	0.933333	0.933333
15	0.051584	0	0	0	0.933333	0.933333
15	0.06	0	0	0	0.933333	0.933333
15	0.064475	0	0	0	0.933333	0.933333
15	0.07	0	0	0	0.933333	0.933333
15	0.08	0	0	0	0.933333	0.933333
15	0.080588	0	0	0	0.933333	0.933333
15	0.09	0	0	0	0.933333	0.933333
15	0.1	0	0	0	0.933333	0.933333
15	0.100727	0	0	0	0.933333	0.933333
15	0.11	0	0	0	0.933333	0.933333
15	0.12	0	0	0	0.933333	0.933333
15	0.125899	0	0	0	0.933333	0.933333
15	0.13	0	0	0	0.933333	0.933333
15	0.14	0	0	0	0.933333	0.933333
15	0.15	0	0	0	0.933333	0.933333
15	0.157361	0	0	0	0.933333	0.933333
15	0.16	0	0	0	0.933333	0.933333
15	0.17	0	0	0	0.933333	0.933333
15	0.18	0	0	0	0.933333	0.933333
15	0.19	0	0	0	0.933333	0.933333
15	0.196686	0	0	0	0.933333	0.933333
15	0.2	0	0	0	0.933333	0.933333
15	0.21	0	0	0	0.933333	0.933333
15	0.22	0	0	0	0.933333	0.933333
15	0.23	0	0	0	0.933333	0.933333
15	0.24	0	0	0	0.933333	0.933333
15	0.245838	0	0	0	0.933333	0.933333
15	0.25	0	0	0	0.933333	0.933333
15	0.26	0	0	0	0.933333	0.933333
15	0.27	0	0	0	0.933333	0.933333
15	0.28	0	0	0	0.933333	0.933333
15	0.29	0	0	0	0.933333	0.933333
15	0.3	0	0	0	0.933333	0.933333
15	0.307273	0	0	0	0.933333	0.933333
15	0.31	0	0	0	0.933333	0.933333
15	0.32	0	0	0	0.933333	0.933333
15	0.33	0	0	0	0.933333	0.933333
15	0.34	0	0	0	0.933333	0.933333
15	0.35	0	0	0	0.933333	0.933333
15	0.36	0	0	0	0.933333	0.933333
15	0.37	0	0	0	0.933333	0.933333
15	0.38	0	0	0	0.933333	0.933333
15	0.384061	0	0	0	0.933333	0.933333
15	0.39	0	0	0	0.933333	0.933333
15	0.4	0	0	0	0.933333	0.933333
15	0.41	0	0	0	0.933333	0.933333
15	0.42	0	0	0	0.933333	0.933333
15	0.43	0	0	0	0.933333	0.933333
15	0.44	0	0	0	0.933333	0.933333
15	0.45	0	0	0	0.933333	0.933333
15	0.46	0	0	0	0.933333	0.933333
15	0.47	0	0	0	0.933333	0.933333
15	0.48	0	0	0	0.933333	0.933333
15	0.480038	0	0	0	0.933333	0.933333
15	0.49	0	0	0	0.933333	0.933333
15	0.5	0	0	0	0.933333	0.933333
15	0.51	0	0	0	0.933333	0.933333
15	0.52	0	0	0	0.933333	0.933333
15	0.53	0	0	0	0.933333	0.933333
15	0.54	0	0	0	0.933333	0.933333
15	0.55	0	0	0	0.933333	0.933333
15	0.56	0	0	0	0.933333	0.933333
15	0.57	0	0	0	0.933333	0.933333
15	0.58	0	0	0	0.933333	0.933333
15	0.59	0	0	0	0.933333	0.933333
15	0.6	0	0	0	0.933333	0.933333
18	0.0	0	0	0	0.777778	0.777778
18	0.0001	0	0	0	0.777778	0.777778
18	0.000125	0	0	0	0.777778	0.777778
18	0.000156	0	0	0	0.777778	0.777778
18	0.000195	0	0	0	0.777778	0.777778
18	0.000244	0	0	0	0.777778	0.777778
18	0.000305	0	0	0	0.777778	0.777778
18	0.000381	0	0	0	0.777778	0.777778
18	0.000477	0	0	0	0.777778	0.777778
18	0.000596	0	0	0	0.777778	0.777778
18	0.000745	0	0	0	0.777778	0.777778
18	0.000931	0	0	0	0.777778	0.777778
18	0.001163	0	0	0	0.777778	0.777778
18	0.001454	0	0	0	0.777778	0.777778
18	0.001817	0	0	0	0.777778	0.777778
18	0.002271	0	0	0	0.777778	0.777778
18	0.002839	0	0	0	0.777778	0.777778
18	0.003548	0	0	0	0.777778	0.777778
18	0.004435	0	0	0	0.777778	0.777778
18	0.005543	0	0	0	0.777778	0.777778
18	0.006928	0	0	0	0.777778	0.777778
18	0.00866	0	0	0	0.777778	0.777778
18	0.01	0	0	0	0.777778	0.777778
18	0.010824	0	0	0	0.777778	0.777778
18	0.013529	0	0	0	0.777778	0.777778
18	0.01691	0	0	0	0.777778	0.777778
18	0.02	0	0	0	0.777778	0.777778
18	0.021136	0	0	0	0.777778	0.777778
18	0.026418	0	0	0	0.777778	0.777778
18	0.03	0	0	0	0.777778	0.777778
18	0.033019	0	0	0	0.777778	0.777778
18	0.04	0	0	0	0.777778	0.777778
18	0.041271	0	0	0	0.777778	0.777778
18	0.05	0	0	0	0.777778	0.777778
18	0.051584	0	0	0	0.777778	0.777778
18	0.06	0	0	0	0.777778	0.777778
18	0.064475	0	0	0	0.777778	0.777778
18	0.07	0	0	0	0.777778	0.777778
18	0.08	0	0	0	0.777778	0.777778
18	0.080588	0	0	0	0.777778	0.777778
18	0.09	0	0	0	0.777778	0.777778
18	0.1	0	0	0	0.777778	0.777778
18	0.100727	0	0	0	0.777778	0.777778
18	0.11	0	0	0	0.777778	0.777778
18	0.12	0	0	0	0.777778	0.777778
18	0.125899	0	0	0	0.777778	0.777778
18	0.13	0	0	0	0.777778	0.777778
18	0.14	0	0	0	0.777778	0.777778
18	0.15	0	0	0	0.777778	0.777778
18	0.157361	0	0	0	0.777778	0.777778
18	0.16	0	0	0	0.777778	0.777778
18	0.17	0	0	0	0.777778	0.777778
18	0.18	0	0	0	0.777778	0.777778
18	0.19	0	0	0	0.777778	0.777778
18	0.196686	0	0	0	0.777778	0.777778
18	0.2	0	0	0	0.777778	0.777778
18	0.21	0	0	0	0.777778	0.777778
18	0.22	0	0	0	0.777778	0.777778
18	0.23	0	0	0	0.777778	0.777778
18	0.24	0	0	0	0.777778	0.777778
18	0.245838	0	0	0	0.777778	0.777778
18	0.25	0	0	0	0.777778	0.777778
18	0.26	0	0	0	0.777778	0.777778
18	0.27	0	0	0	0.777778	0.777778
18	0.28	0	0	0	0.777778	0.777778
18	0.29	0	0	0	0.777778	0.777778
18	0.3	0	0	0	0.777778	0.777778
18	0.307273	0	0	0	0.777778	0.777778
18	0.31	0	0	0	0.777778	0.777778
18	0.32	0	0	0	0.777778	0.777778
18	0.33	0	0	0	0.777778	0.777778
18	0.34	0	0	0	0.777778	0.777778
18	0.35	0	0	0	0.777778	0.777778
18	0.36	0	0	0	0.777778	0.777778
18	0.37	0	0	0	0.777778	0.777778
18	0.38	0	0	0	0.777778	0.777778
18	0.384061	0	0	0	0.777778	0.777778
18	0.39	0	0	0	0.777778	0.777778
18	0.4	0	0	0	0.777778	0.777778
18	0.41	0	0	0	0.777778	0.777778
18	0.42	0	0	0	0.777778	0.777778
18	0.43	0	0	0	0.777778	0.777778
18	0.44	0	0	0	0.777778	0.777778
18	0.45	0	0	0	0.777778	0.777778
18	0.46	0	0	0	0.777778	0.777778
18	0.47	0	0	0	0.777778	0.777778
18	0.48	0	0	0	0.777778	0.777778
18	0.480038	0	0	0	0.777778	0.777778
18	0.49	0	0	0	0.777778	0.777778
18	0.5	0	0	0	0.777778	0.777778
18	0.51	0	0	0	0.777778	0.777778
18	0.52	0	0	0	0.777778	0.777778
18	0.53	0	0	0	0.777778	0.777778
18	0.54	0	0	0	0.777778	0.777778
18	0.55	0	0	0	0.777778	0.777778
18	0.56	0	0	0	0.777778	0.777778
18	0.57	0	0	0	0.777778	0.777778
18	0.58	0	0	0	0.777778	0.777778
18	0.59	0	0	0	0.777778	0.777778
18	0.6	0	0	0	0.777778	0.777778
25	0.0	0	0	0	0.88	0.88
25	0.0001	0	0	0	0.88	0.88
25	0.000125	0	0	0	0.88	0.88
25	0.000156	0	0	0	0.88	0.88
25	0.000195	0	0	0	0.88	0.88
25	0.000244	0	0	0	0.88	0.88
25	0.000305	0	0	0	0.88	0.88
25	0.000381	0	0	0	0.88	0.88
25	0.000477	0	0	0	0.88	0.88
25	0.000596	0	0	0	0.88	0.88
25	0.000745	0	0	0	0.88	0.88
25	0.000931	0	0	0	0.88	0.88
25	0.001163	0	0	0	0.88	0.88
25	0.001454	0	0	0	0.88	0.88
25	0.001817	0	0	0	0.88	0.88
25	0.002271	0	0	0	0.88	0.88
25	0.002839	0	0	0	0.88	0.88
25	0.003548	0	0	0	0.88	0.88
25	0.004435	0	0	0	0.88	0.88
25	0.005543	0	0	0	0.88	0.88
25	0.006928	0	0	0	0.88	0.88
25	0.00866	0	0	0	0.88	0.88
25	0.01	0	0	0	0.88	0.88
25	0.010824	0	0	0	0.88	0.88
25	0.013529	0	0	0	0.88	0.88
25	0.01691	0	0	0	0.88	0.88
25	0.02	0	0	0	0.88	0.88
25	0.021136	0	0	0	0.88	0.88
25	0.026418	0	0	0	0.88	0.88
25	0.03	0	0	0	0.88	0.88
25	0.033019	0	0	0	0.88	0.88
25	0.04	0	0	0	0.88	0.88
25	0.041271	0	0	0	0.88	0.88
25	0.05	0	0	0	0.88	0.88
25	0.051584	0	0	0	0.88	0.88
25	0.06	0	0	0	0.88	0.88
25	0.064475	0	0	0	0.88	0.88
25	0.07	0	0	0	0.88	0.88
25	0.08	0	0	0	0.88	0.88
25	0.080588	0	0	0	0.88	0.88
25	0.09	0	0	0	0.88	0.88
25	0.1	0	0	0	0.88	0.88
25	0.100727	0	0	0	0.88	0.88
25	0.11	0	0	0	0.88	0.88
25	0.12	0	0	0	0.88	0.88
25	0.125899	0	0	0	0.88	0.88
25	0.13	0	0	0	0.88	0.88
25	0.14	0	0	0	0.88	0.88
25	0.15	0	0	0	0.88	0.88
25	0.157361	0	0	0	0.88	0.88
25	0.16	0	0	0	0.88	0.88
25	0.17	0	0	0	0.88	0.88
25	0.18	0	0	0	0.88	0.88
25	0.19	0	0	0	0.88	0.88
25	0.196686	0	0	0	0.88	0.88
25	0.2	0	0	0	0.88	0.88
25	0.21	0	0	0	0.88	0.88
25	0.22	0	0	0	0.88	0.88
25	0.23	0	0	0	0.88	0.88
25	0.24	0	0	0	0.88	0.88
25	0.245838	0	0	0	0.88	0.88
25	0.25	0	0	0	0.88	0.88
25	0.26	0	0	0	0.88	0.88
25	0.27	0	0	0	0.88	0.88
25	0.28	0	0	0	0.88	0.88
25	0.29	0	0	0	0.88	0.88
25	0.3	0	0	0	0.88	0.88
25	0.307273	0	0	0	0.88	0.88
25	0.31	0	0	0	0.88	0.88
25	0.32	0	0	0	0.88	0.88
25	0.33	0	0	0	0.88	0.88
25	0.34	0	0	0	0.88	0.88
25	0.35	0	0	0	0.88	0.88
25	0.36	0	0	0	0.88	0.88
25	0.37	0	0	0	0.88	0.88
25	0.38	0	0	0	0.88	0.88
25	0.384061	0	0	0	0.88	0.88
25	0.39	0	0	0	0.88	0.88
25	0.4	0	0	0	0.88	0.88
25	0.41	0	0	0	0.88	0.88
25	0.42	0	0	0	0.88	0.88
25	0.43	0	0	0	0.88	0.88
25	0.44	0	0	0	0.88	0.88
25	0.45	0	0	0	0.88	0.88
25	0.46	0	0	0	0.88	0.88
25	0.47	0	0	0	0.88	0.88
25	0.48	0	0	0	0.88	0.88
25	0.480038	0	0	0	0.88	0.88
25	0.49	0	0	0	0.88	0.88
25	0.5	0	0	0	0.88	0.88
25	0.51	0	0	0	0.88	0.88
25	0.52	0	0	0	0.88	0.88
25	0.53	0	0	0	0.88	0.88
25	0.54	0	0	0	0.88	0.88
25	0.55	0	0	0	0.88	0.88
25	0.56	0	0	0	0.88	0.88
25	0.57	0	0	0	0.88	0.88
25	0.58	0	0	0	0.88	0.88
25	0.59	0	0	0	0.88	0.88
25	0.6	0	0	0	0.88	0.88
28	0.0	0	0	0	0.964286	0.964286
28	0.0001	0	0	0	0.964286	0.964286
28	0.000125	0	0	0	0.964286	0.964286
28	0.000156	0	0	0	0.964286	0.964286
28	0.000195	0	0	0	0.964286	0.964286
28	0.000244	0	0	0	0.964286	0.964286
28	0.000305	0	0	0	0.964286	0.964286
28	0.000381	0	0	0	0.964286	0.964286
28	0.000477	0	0	0	0.964286	0.964286
28	0.000596	0	0	0	0.964286	0.964286
28	0.000745	0	0	0	0.964286	0.964286
28	0.000931	0	0	0	0.964286	0.964286
28	0.001163	0	0	0	0.964286	0.964286
28	0.001454	0	0	0	0.964286	0.964286
28	0.001817	0	0	0	0.964286	0.964286
28	0.002271	0	0	0	0.964286	0.964286
28	0.002839	0	0	0	0.964286	0.964286
28	0.003548	0	0	0	0.964286	0.964286
28	0.004435	0	0	0	0.964286	0.964286
28	0.005543	0	0	0	0.964286	0.964286
28	0.006928	0	0	0	0.964286	0.964286
28	0.00866	0	0	0	0.964286	0.964286
28	0.01	0	0	0	0.964286	0.964286
28	0.010824	0	0	0	0.964286	0.964286
28	0.013529	0	0	0	0.964286	0.964286
28	0.01691	0	0	0	0.964286	0.964286
28	0.02	0	0	0	0.964286	0.964286
28	0.021136	0	0	0	0.964286	0.964286
28	0.026418	0	0	0	0.964286	0.964286
28	0.03	0	0	0	0.964286	0.964286
28	0.033019	0	0	0	0.964286	0.964286
28	0.04	0	0	0	0.964286	0.964286
28	0.041271	0	0	0	0.964286	0.964286
28	0.05	0	0	0	0.964286	0.964286
28	0.051584	0	0	0	0.964286	0.964286
28	0.06	0	0	0	0.964286	0.964286
28	0.064475	0	0	0	0.964286	0.964286
28	0.07	0	0	0	0.964286	0.964286
28	0.08	0	0	0	0.964286	0.964286
28	0.080588	0	0	0	0.964286	0.964286
28	0.09	0	0	0	0.964286	0.964286
28	0.1	0	0	0	0.964286	0.964286
28	0.100727	0	0	0	0.964286	0.964286
28	0.11	0	0	0	0.964286	0.964286
28	0.12	0	0	0	0.964286	0.964286
28	0.125899	0	0	0	0.964286	0.964286
28	0.13	0	0	0	0.964286	0.964286
28	0.14	0	0	0	0.964286	0.964286
28	0.15	0	0	0	0.964286	0.964286
28	0.157361	0	0	0	0.964286	0.964286
28	0.16	0	0	0	0.964286	0.964286
28	0.17	0	0	0	0.964286	0.964286
28	0.18	0	0	0	0.964286	0.964286
28	0.19	0	0	0	0.964286	0.964286
28	0.196686	0	0	0	0.964286	0.964286
28	0.2	0	0	0	0.964286	0.964286
28	0.21	0	0	0	0.964286	0.964286
28	0.22	0	0	0	0.964286	0.964286
28	0.23	0	0	0	0.964286	0.964286
28	0.24	0	0	0	0.964286	0.964286
28	0.245838	0	0	0	0.964286	0.964286
28	0.25	0	0	0	0.964286	0.964286
28	0.26	0	0	0	0.964286	0.964286
28	0.27	0	0	0	0.964286	0.964286
28	0.28	0	0	0	0.964286	0.964286
28	0.29	0	0	0	0.964286	0.964286
28	0.3	0	0	0	0.964286	0.964286
28	0.307273	0	0	0	0.964286	0.964286
28	0.31	0	0	0	0.964286	0.964286
28	0.32	0	0	0	0.964286	0.964286
28	0.33	0	0	0	0.964286	0.964286
28	0.34	0	0	0	0.964286	0.964286
28	0.35	0	0	0	0.964286	0.964286
28	0.36	0	0	0	0.964286	0.964286
28	0.37	0	0	0	0.964286	0.964286
28	0.38	0	0	0	0.964286	0.964286
28	0.384061	0	0	0	0.964286	0.964286
28	0.39	0	0	0	0.964286	0.964286
28	0.4	0	0	0	0.964286	0.964286
28	0.41	0	0	0	0.964286	0.964286
28	0.42	0	0	0	0.964286	0.964286
28	0.43	0	0	0	0.964286	0.964286
28	0.44	0	0	0	0.964286	0.964286
28	0.45	0	0	0	0.964286	0.964286
28	0.46	0	0	0	0.964286	0.964286
28	0.47	0	0	0	0.964286	0.964286
28	0.48	0	0	0	0.964286	0.964286
28	0.480038	0	0	0	0.964286	0.964286
28	0.49	0	0	0	0.964286	0.964286
28	0.5	0	0	0	0.964286	0.964286
28	0.51	0	0	0	0.964286	0.964286
28	0.52	0	0	0	0.964286	0.964286
28	0.53	0	0	0	0.964286	0.964286
28	0.54	0	0	0	0.964286	0.964286
28	0.55	0	0	0	0.964286	0.964286
28	0.56	0	0	0	0.964286	0.964286
28	0.57	0	0	0	0.964286	0.964286
28	0.58	0	0	0	0.964286	0.964286
28	0.59	0	0	0	0.964286	0.964286
28	0.6	0	0	0	0.964286	0.964286
35	0.0	4	0	4	0.857143	0.971429
35	0.0001	0	0	0	0.971429	0.971429
35	0.000125	0	0	0	0.971429	0.971429
35	0.000156	0	0	0	0.971429	0.971429
35	0.000195	0	0	0	0.971429	0.971429
35	0.000244	0	0	0	0.971429	0.971429
35	0.000305	0	0	0	0.971429	0.971429
35	0.000381	0	0	0	0.971429	0.971429
35	0.000477	0	0	0	0.971429	0.971429
35	0.000596	0	0	0	0.971429	0.971429
35	0.000745	0	0	0	0.971429	0.971429
35	0.000931	0	0	0	0.971429	0.971429
35	0.001163	0	0	0	0.971429	0.971429
35	0.001454	0	0	0	0.971429	0.971429
35	0.001817	0	0	0	0.971429	0.971429
35	0.002271	0	0	0	0.971429	0.971429
35	0.002839	0	0	0	0.971429	0.971429
35	0.003548	0	0	0	0.971429	0.971429
35	0.004435	0	0	0	0.971429	0.971429
35	0.005543	0	0	0	0.971429	0.971429
35	0.006928	0	0	0	0.971429	0.971429
35	0.00866	0	0	0	0.971429	0.971429
35	0.01	0	0	0	0.971429	0.971429
35	0.010824	0	0	0	0.971429	0.971429
35	0.013529	0	0	0	0.971429	0.971429
35	0.01691	0	0	0	0.971429	0.971429
35	0.02	0	0	0	0.971429	0.971429
35	0.021136	0	0	0	0.971429	0.971429
35	0.026418	0	0	0	0.971429	0.971429
35	0.03	0	0	0	0.971429	0.971429
35	0.033019	0	0	0	0.971429	0.971429
35	0.04	0	0	0	0.971429	0.971429
35	0.041271	0	0	0	0.971429	0.971429
35	0.05	0	0	0	0.971429	0.971429
35	0.051584	0	0	0	0.971429	0.971429
35	0.06	0	0	0	0.971429	0.971429
35	0.064475	0	0	0	0.971429	0.971429
35	0.07	0	0	0	0.971429	0.971429
35	0.08	0	0	0	0.971429	0.971429
35	0.080588	0	0	0	0.971429	0.971429
35	0.09	0	0	0	0.971429	0.971429
35	0.1	0	0	0	0.971429	0.971429
35	0.100727	0	0	0	0.971429	0.971429
35	0.11	0	0	0	0.971429	0.971429
35	0.12	0	0	0	0.971429	0.971429
35	0.125899	0	0	0	0.971429	0.971429
35	0.13	0	0	0	0.971429	0.971429
35	0.14	0	0	0	0.971429	0.971429
35	0.15	0	0	0	0.971429	0.971429
35	0.157361	0	0	0	0.971429	0.971429
35	0.16	0	0	0	0.971429	0.971429
35	0.17	0	0	0	0.971429	0.971429
35	0.18	0	0	0	0.971429	0.971429
35	0.19	0	0	0	0.971429	0.971429
35	0.196686	0	0	0	0.971429	0.971429
35	0.2	0	0	0	0.971429	0.971429
35	0.21	0	0	0	0.971429	0.971429
35	0.22	0	0	0	0.971429	0.971429
35	0.23	0	0	0	0.971429	0.971429
35	0.24	0	0	0	0.971429	0.971429
35	0.245838	0	0	0	0.971429	0.971429
35	0.25	0	0	0	0.971429	0.971429
35	0.26	0	0	0	0.971429	0.971429
35	0.27	0	0	0	0.971429	0.971429
35	0.28	0	0	0	0.971429	0.971429
35	0.29	0	0	0	0.971429	0.971429
35	0.3	0	0	0	0.971429	0.971429
35	0.307273	0	0	0	0.971429	0.971429
35	0.31	0	0	0	0.971429	0.971429
35	0.32	0	0	0	0.971429	0.971429
35	0.33	0	0	0	0.971429	0.971429
35	0.34	0	0	0	0.971429	0.971429
35	0.35	0	0	0	0.971429	0.971429
35	0.36	0	0	0	0.971429	0.971429
35	0.37	0	0	0	0.971429	0.971429
35	0.38	0	0	0	0.971429	0.971429
35	0.384061	0	0	0	0.971429	0.971429
35	0.39	0	0	0	0.971429	0.971429
35	0.4	0	0	0	0.971429	0.971429
35	0.41	0	0	0	0.971429	0.971429
35	0.42	0	0	0	0.971429	0.971429
35	0.43	0	0	0	0.971429	0.971429
35	0.44	0	0	0	0.971429	0.971429
35	0.45	0	0	0	0.971429	0.971429
35	0.46	0	0	0	0.971429	0.971429
35	0.47	0	0	0	0.971429	0.971429
35	0.48	0	0	0	0.971429	0.971429
35	0.480038	0	0	0	0.971429	0.971429
35	0.49	0	0	0	0.971429	0.971429
35	0.5	0	0	0	0.971429	0.971429
35	0.51	0	0	0	0.971429	0.971429
35	0.52	0	0	0	0.971429	0.971429
35	0.53	0	0	0	0.971429	0.971429
35	0.54	0	0	0	0.971429	0.971429
35	0.55	0	0	0	0.971429	0.971429
35	0.56	0	0	0	0.971429	0.971429
35	0.57	0	0	0	0.971429	0.971429
35	0.58	0	0	0	0.971429	0.971429
35	0.59	0	0	0	0.971429	0.971429
35	0.6	0	0	0	0.971429	0.971429
37	0.0	4	0	4	0.864865	0.972973
37	0.0001	0	0	0	0.972973	0.972973
37	0.000125	0	0	0	0.972973	0.972973
37	0.000156	0	0	0	0.972973	0.972973
37	0.000195	0	0	0	0.972973	0.972973
37	0.000244	0	0	0	0.972973	0.972973
37	0.000305	0	0	0	0.972973	0.972973
37	0.000381	0	0	0	0.972973	0.972973
37	0.000477	0	0	0	0.972973	0.972973
37	0.000596	0	0	0	0.972973	0.972973
37	0.000745	0	0	0	0.972973	0.972973
37	0.000931	0	0	0	0.972973	0.972973
37	0.001163	0	0	0	0.972973	0.972973
37	0.001454	0	0	0	0.972973	0.972973
37	0.001817	0	0	0	0.972973	0.972973
37	0.002271	0	0	0	0.972973	0.972973
37	0.002839	0	0	0	0.972973	0.972973
37	0.003548	0	0	0	0.972973	0.972973
37	0.004435	0	0	0	0.972973	0.972973
37	0.005543	0	0	0	0.972973	0.972973
37	0.006928	0	0	0	0.972973	0.972973
37	0.00866	0	0	0	0.972973	0.972973
37	0.01	0	0	0	0.972973	0.972973
37	0.010824	0	0	0	0.972973	0.972973
37	0.013529	0	0	0	0.972973	0.972973
37	0.01691	0	0	0	0.972973	0.972973
37	0.02	0	0	0	0.972973	0.972973
37	0.021136	0	0	0	0.972973	0.972973
37	0.026418	0	0	0	0.972973	0.972973
37	0.03	0	0	0	0.972973	0.972973
37	0.033019	0	0	0	0.972973	0.972973
37	0.04	0	0	0	0.972973	0.972973
37	0.041271	0	0	0	0.972973	0.972973
37	0.05	0	0	0	0.972973	0.972973
37	0.051584	0	0	0	0.972973	0.972973
37	0.06	0	0	0	0.972973	0.972973
37	0.064475	0	0	0	0.972973	0.972973
37	0.07	0	0	0	0.972973	0.972973
37	0.08	0	0	0	0.972973	0.972973
37	0.080588	0	0	0	0.972973	0.972973
37	0.09	0	0	0	0.972973	0.972973
37	0.1	0	0	0	0.972973	0.972973
37	0.100727	0	0	0	0.972973	0.972973
37	0.11	0	0	0	0.972973	0.972973
37	0.12	0	0	0	0.972973	0.972973
37	0.125899	0	0	0	0.972973	0.972973
37	0.13	0	0	0	0.972973	0.972973
37	0.14	0	0	0	0.972973	0.972973
37	0.15	0	0	0	0.972973	0.972973
37	0.157361	0	0	0	0.972973	0.972973
37	0.16	0	0	0	0.972973	0.972973
37	0.17	0	0	0	0.972973	0.972973
37	0.18	0	0	0	0.972973	0.972973
37	0.19	0	0	0	0.972973	0.972973
37	0.196686	0	0	0	0.972973	0.972973
37	0.2	0	0	0	0.972973	0.972973
37	0.21	0	0	0	0.972973	0.972973
37	0.22	0	0	0	0.972973	0.972973
37	0.23	0	0	0	0.972973	0.972973
37	0.24	0	0	0	0.972973	0.972973
37	0.245838	0	0	0	0.972973	0.972973
37	0.25	0	0	0	0.972973	0.972973
37	0.26	0	0	0	0.972973	0.972973
37	0.27	0	0	0	0.972973	0.972973
37	0.28	0	0	0	0.972973	0.972973
37	0.29	0	0	0	0.972973	0.972973
37	0.3	0	0	0	0.972973	0.972973
37	0.307273	0	0	0	0.972973	0.972973
37	0.31	0	0	0	0.972973	0.972973
37	0.32	0	0	0	0.972973	0.972973
37	0.33	0	0	0	0.972973	0.972973
37	0.34	0	0	0	0.972973	0.972973
37	0.35	0	0	0	0.972973	0.972973
37	0.36	0	0	0	0.972973	0.972973
37	0.37	0	0	0	0.972973	0.972973
37	0.38	0	0	0	0.972973	0.972973
37	0.384061	0	0	0	0.972973	0.972973
37	0.39	0	0	0	0.972973	0.972973
37	0.4	0	0	0	0.972973	0.972973
37	0.41	0	0	0	0.972973	0.972973
37	0.42	0	0	0	0.972973	0.972973
37	0.43	0	0	0	0.972973	0.972973
37	0.44	0	0	0	0.972973	0.972973
37	0.45	0	0	0	0.972973	0.972973
37	0.46	0	0	0	0.972973	0.972973
37	0.47	0	0	0	0.972973	0.972973
37	0.48	0	0	0	0.972973	0.972973
37	0.480038	0	0	0	0.972973	0.972973
37	0.49	0	0	0	0.972973	0.972973
37	0.5	0	0	0	0.972973	0.972973
37	0.51	0	0	0	0.972973	0.972973
37	0.52	0	0	0	0.972973	0.972973
37	0.53	0	0	0	0.972973	0.972973
37	0.54	0	0	0	0.972973	0.972973
37	0.55	0	0	0	0.972973	0.972973
37	0.56	0	0	0	0.972973	0.972973
37	0.57	0	0	0	0.972973	0.972973
37	0.58	0	0	0	0.972973	0.972973
37	0.59	0	0	0	0.972973	0.972973
37	0.6	0	0	0	0.972973	0.972973
49	0.0	0	0	0	0.979592	0.979592
49	0.0001	0	0	0	0.979592	0.979592
49	0.000125	0	0	0	0.979592	0.979592
49	0.000156	0	0	0	0.979592	0.979592
49	0.000195	0	0	0	0.979592	0.979592
49	0.000244	0	0	0	0.979592	0.979592
49	0.000305	0	0	0	0.979592	0.979592
49	0.000381	0	0	0	0.979592	0.979592
49	0.000477	0	0	0	0.979592	0.979592
49	0.000596	0	0	0	0.979592	0.979592
49	0.000745	0	0	0	0.979592	0.979592
49	0.000931	0	0	0	0.979592	0.979592
49	0.001163	0	0	0	0.979592	0.979592
49	0.001454	0	0	0	0.979592	0.979592
49	0.001817	0	0	0	0.979592	0.979592
49	0.002271	0	0	0	0.979592	0.979592
49	0.002839	0	0	0	0.979592	0.979592
49	0.003548	0	0	0	0.979592	0.979592
49	0.004435	0	0	0	0.979592	0.979592
49	0.005543	0	0	0	0.979592	0.979592
49	0.006928	0	0	0	0.979592	0.979592
49	0.00866	0	0	0	0.979592	0.979592
49	0.01	0	0	0	0.979592	0.979592
49	0.010824	0	0	0	0.979592	0.979592
49	0.013529	0	0	0	0.979592	0.979592
49	0.01691	0	0	0	0.979592	0.979592
49	0.02	0	0	0	0.979592	0.979592
49	0.021136	0	0	0	0.979592	0.979592
49	0.026418	0	0	0	0.979592	0.979592
49	0.03	0	0	0	0.979592	0.979592
49	0.033019	0	0	0	0.979592	0.979592
49	0.04	0	0	0	0.979592	0.979592
49	0.041271	0	0	0	0.979592	0.979592
49	0.05	0	0	0	0.979592	0.979592
49	0.051584	0	0	0	0.979592	0.979592
49	0.06	0	0	0	0.979592	0.979592
49	0.064475	0	0	0	0.979592	0.979592
49	0.07	0	0	0	0.979592	0.979592
49	0.08	0	0	0	0.979592	0.979592
49	0.080588	0	0	0	0.979592	0.979592
49	0.09	0	0	0	0.979592	0.979592
49	0.1	0	0	0	0.979592	0.979592
49	0.100727	0	0	0	0.979592	0.979592
49	0.11	0	0	0	0.979592	0.979592
49	0.12	0	0	0	0.979592	0.979592
49	0.125899	0	0	0	0.979592	0.979592
49	0.13	0	0	0	0.979592	0.979592
49	0.14	0	0	0	0.979592	0.979592
49	0.15	0	0	0	0.979592	0.979592
49	0.157361	0	0	0	0.979592	0.979592
49	0.16	0	0	0	0.979592	0.979592
49	0.17	0	0	0	0.979592	0.979592
49	0.18	0	0	0	0.979592	0.979592
49	0.19	0	0	0	0.979592	0.979592
49	0.196686	0	0	0	0.979592	0.979592
49	0.2	0	0	0	0.979592	0.979592
49	0.21	0	0	0	0.979592	0.979592
49	0.22	0	0	0	0.979592	0.979592
49	0.23	0	0	0	0.979592	0.979592
49	0.24	0	0	0	0.979592	0.979592
49	0.245838	0	0	0	0.979592	0.979592
49	0.25	0	0	0	0.979592	0.979592
49	0.26	0	0	0	0.979592	0.979592
49	0.27	0	0	0	0.979592	0.979592
49	0.28	0	0	0	0.979592	0.979592
49	0.29	0	0	0	0.979592	0.979592
49	0.3	0	0	0	0.979592	0.979592
49	0.307273	0	0	0	0.979592	0.979592
49	0.31	0	0	0	0.979592	0.979592
49	0.32	0	0	0	0.979592	0.979592
49	0.33	0	0	0	0.979592	0.979592
49	0.34	0	0	0	0.979592	0.979592
49	0.35	0	0	0	0.979592	0.979592
49	0.36	0	0	0	0.979592	0.979592
49	0.37	0	0	0	0.979592	0.979592
49	0.38	0	0	0	0.979592	0.979592
49	0.384061	0	0	0	0.979592	0.979592
49	0.39	0	0	0	0.979592	0.979592
49	0.4	0	0	0	0.979592	0.979592
49	0.41	0	0	0	0.979592	0.979592
49	0.42	0	0	0	0.979592	0.979592
49	0.43	0	0	0	0.979592	0.979592
49	0.44	0	0	0	0.979592	0.979592
49	0.45	0	0	0	0.979592	0.979592
49	0.46	0	0	0	0.979592	0.979592
49	0.47	0	0	0	0.979592	0.979592
49	0.48	0	0	0	0.979592	0.979592
49	0.480038	0	0	0	0.979592	0.979592
49	0.49	0	0	0	0.979592	0.979592
49	0.5	0	0	0	0.979592	0.979592
49	0.51	0	0	0	0.979592	0.979592
49	0.52	0	0	0	0.979592	0.979592
49	0.53	0	0	0	0.979592	0.979592
49	0.54	0	0	0	0.979592	0.979592
49	0.55	0	0	0	0.979592	0.979592
49	0.56	0	0	0	0.979592	0.979592
49	0.57	0	0	0	0.979592	0.979592
49	0.58	0	0	0	0.979592	0.979592
49	0.59	0	0	0	0.979592	0.979592
49	0.6	0	0	0	0.979592	0.979592
61	0.0	0	0	0	0.983607	0.983607
61	0.0001	0	0	0	0.983607	0.983607
61	0.000125	0	0	0	0.983607	0.983607
61	0.000156	0	0	0	0.983607	0.983607
61	0.000195	0	0	0	0.983607	0.983607
61	0.000244	0	0	0	0.983607	0.983607
61	0.000305	0	0	0	0.983607	0.983607
61	0.000381	0	0	0	0.983607	0.983607
61	0.000477	0	0	0	0.983607	0.983607
61	0.000596	0	0	0	0.983607	0.983607
61	0.000745	0	0	0	0.983607	0.983607
61	0.000931	0	0	0	0.983607	0.983607
61	0.001163	0	0	0	0.983607	0.983607
61	0.001454	0	0	0	0.983607	0.983607
61	0.001817	0	0	0	0.983607	0.983607
61	0.002271	0	0	0	0.983607	0.983607
61	0.002839	0	0	0	0.983607	0.983607
61	0.003548	0	0	0	0.983607	0.983607
61	0.004435	0	0	0	0.983607	0.983607
61	0.005543	0	0	0	0.983607	0.983607
61	0.006928	0	0	0	0.983607	0.983607
61	0.00866	0	0	0	0.983607	0.983607
61	0.01	0	0	0	0.983607	0.983607
61	0.010824	0	0	0	0.983607	0.983607
61	0.013529	0	0	0	0.983607	0.983607
61	0.01691	0	0	0	0.983607	0.983607
61	0.02	0	0	0	0.983607	0.983607
61	0.021136	0	0	0	0.983607	0.983607
61	0.026418	0	0	0	0.983607	0.983607
61	0.03	0	0	0	0.983607	0.983607
61	0.033019	0	0	0	0.983607	0.983607
61	0.04	0	0	0	0.983607	0.983607
61	0.041271	0	0	0	0.983607	0.983607
61	0.05	0	0	0	0.983607	0.983607
61	0.051584	0	0	0	0.983607	0.983607
61	0.06	0	0	0	0.983607	0.983607
61	0.064475	0	0	0	0.983607	0.983607
61	0.07	0	0	0	0.983607	0.983607
61	0.08	0	0	0	0.983607	0.983607
61	0.080588	0	0	0	0.983607	0.983607
61	0.09	0	0	0	0.983607	0.983607
61	0.1	0	0	0	0.983607	0.983607
61	0.100727	0	0	0	0.983607	0.983607
61	0.11	0	0	0	0.983607	0.983607
61	0.12	0	0	0	0.983607	0.983607
61	0.125899	0	0	0	0.983607	0.983607
61	0.13	0	0	0	0.983607	0.983607
61	0.14	0	0	0	0.983607	0.983607
61	0.15	0	0	0	0.983607	0.983607
61	0.157361	0	0	0	0.983607	0.983607
61	0.16	0	0	0	0.983607	0.983607
61	0.17	0	0	0	0.983607	0.983607
61	0.18	0	0	0	0.983607	0.983607
61	0.19	0	0	0	0.983607	0.983607
61	0.196686	0	0	0	0.983607	0.983607
61	0.2	0	0	0	0.983607	0.983607
61	0.21	0	0	0	0.983607	0.983607
61	0.22	0	0	0	0.983607	0.983607
61	0.23	0	0	0	0.983607	0.983607
61	0.24	0	0	0	0.983607	0.983607
61	0.245838	0	0	0	0.983607	0.983607
61	0.25	0	0	0	0.983607	0.983607
61	0.26	0	0	0	0.983607	0.983607
61	0.27	0	0	0	0.983607	0.983607
61	0.28	0	0	0	0.983607	0.983607
61	0.29	0	0	0	0.983607	0.983607
61	0.3	0	0	0	0.983607	0.983607
61	0.307273	0	0	0	0.983607	0.983607
61	0.31	0	0	0	0.983607	0.983607
61	0.32	0	0	0	0.983607	0.983607
61	0.33	0	0	0	0.983607	0.983607
61	0.34	0	0	0	0.983607	0.983607
61	0.35	0	0	0	0.983607	0.983607
61	0.36	0	0	0	0.983607	0.983607
61	0.37	0	0	0	0.983607	0.983607
61	0.38	0	0	0	0.983607	0.983607
61	0.384061	0	0	0	0.983607	0.983607
61	0.39	0	0	0	0.983607	0.983607
61	0.4	0	0	0	0.983607	0.983607
61	0.41	0	0	0	0.983607	0.983607
61	0.42	0	0	0	0.983607	0.983607
61	0.43	0	0	0	0.983607	0.983607
61	0.44	0	0	0	0.983607	0.983607
61	0.45	0	0	0	0.983607	0.983607
61	0.46	0	0	0	0.983607	0.983607
61	0.47	0	0	0	0.983607	0.983607
61	0.48	0	0	0	0.983607	0.983607
61	0.480038	0	0	0	0.983607	0.983607
61	0.49	0	0	0	0.983607	0.983607
61	0.5	0	0	0	0.983607	0.983607
61	0.51	0	0	0	0.983607	0.983607
61	0.52	0	0	0	0.983607	0.983607
61	0.53	0	0	0	0.983607	0.983607
61	0.54	0	0	0	0.983607	0.983607
61	0.55	0	0	0	0.983607	0.983607
61	0.56	0	0	0	0.983607	0.983607
61	0.57	0	0	0	0.983607	0.983607
61	0.58	0	0	0	0.983607	0.983607
61	0.59	0	0	0	0.983607	0.983607
61	0.6	0	0	0	0.983607	0.983607
81	0.0	0	0	0	0.987654	0.987654
81	0.0001	0	0	0	0.987654	0.987654
81	0.000125	0	0	0	0.987654	0.987654
81	0.000156	0	0	0	0.987654	0.987654
81	0.000195	0	0	0	0.987654	0.987654
81	0.000244	0	0	0	0.987654	0.987654
81	0.000305	0	0	0	0.987654	0.987654
81	0.000381	0	0	0	0.987654	0.987654
81	0.000477	0	0	0	0.987654	0.987654
81	0.000596	0	0	0	0.987654	0.987654
81	0.000745	0	0	0	0.987654	0.987654
81	0.000931	0	0	0	0.987654	0.987654
81	0.001163	0	0	0	0.987654	0.987654
81	0.001454	0	0	0	0.987654	0.987654
81	0.001817	0	0	0	0.987654	0.987654
81	0.002271	0	0	0	0.987654	0.987654
81	0.002839	0	0	0	0.987654	0.987654
81	0.003548	0	0	0	0.987654	0.987654
81	0.004435	0	0	0	0.987654	0.987654
81	0.005543	0	0	0	0.987654	0.987654
81	0.006928	0	0	0	0.987654	0.987654
81	0.00866	0	0	0	0.987654	0.987654
81	0.01	0	0	0	0.987654	0.987654
81	0.010824	0	0	0	0.987654	0.987654
81	0.013529	0	0	0	0.987654	0.987654
81	0.01691	0	0	0	0.987654	0.987654
81	0.02	0	0	0	0.987654	0.987654
81	0.021136	0	0	0	0.987654	0.987654
81	0.026418	0	0	0	0.987654	0.987654
81	0.03	0	0	0	0.987654	0.987654
81	0.033019	0	0	0	0.987654	0.987654
81	0.04	0	0	0	0.987654	0.987654
81	0.041271	0	0	0	0.987654	0.987654
81	0.05	0	0	0	0.987654	0.987654
81	0.051584	0	0	0	0.987654	0.987654
81	0.06	0	0	0	0.987654	0.987654
81	0.064475	0	0	0	0.987654	0.987654
81	0.07	0	0	0	0.987654	0.987654
81	0.08	0	0	0	0.987654	0.987654
81	0.080588	0	0	0	0.987654	0.987654
81	0.09	0	0	0	0.987654	0.987654
81	0.1	0	0	0	0.987654	0.987654
81	0.100727	0	0	0	0.987654	0.987654
81	0.11	0	0	0	0.987654	0.987654
81	0.12	0	0	0	0.987654	0.987654
81	0.125899	0	0	0	0.987654	0.987654
81	0.13	0	0	0	0.987654	0.987654
81	0.14	0	0	0	0.987654	0.987654
81	0.15	0	0	0	0.987654	0.987654
81	0.157361	0	0	0	0.987654	0.987654
81	0.16	0	0	0	0.987654	0.987654
81	0.17	0	0	0	0.987654	0.987654
81	0.18	0	0	0	0.987654	0.987654
81	0.19	0	0	0	0.987654	0.987654
81	0.196686	0	0	0	0.987654	0.987654
81	0.2	0	0	0	0.987654	0.987654
81	0.21	0	0	0	0.987654	0.987654
81	0.22	0	0	0	0.987654	0.987654
81	0.23	0	0	0	0.987654	0.987654
81	0.24	0	0	0	0.987654	0.987654
81	0.245838	0	0	0	0.987654	0.987654
81	0.25	0	0	0	0.987654	0.987654
81	0.26	0	0	0	0.987654	0.987654
81	0.27	0	0	0	0.987654	0.987654
81	0.28	0	0	0	0.987654	0.987654
81	0.29	0	0	0	0.987654	0.987654
81	0.3	0	0	0	0.987654	0.987654
81	0.307273	0	0	0	0.987654	0.987654
81	0.31	0	0	0	0.987654	0.987654
81	0.32	0	0	0	0.987654	0.987654
81	0.33	0	0	0	0.987654	0.987654
81	0.34	0	0	0	0.987654	0.987654
81	0.35	0	0	0	0.987654	0.987654
81	0.36	0	0	0	0.987654	0.987654
81	0.37	0	0	0	0.987654	0.987654
81	0.38	0	0	0	0.987654	0.987654
81	0.384061	0	0	0	0.987654	0.987654
81	0.39	0	0	0	0.987654	0.987654
81	0.4	0	0	0	0.987654	0.987654
81	0.41	0	0	0	0.987654	0.987654
81	0.42	0	0	0	0.987654	0.987654
81	0.43	0	0	0	0.987654	0.987654
81	0.44	0	0	0	0.987654	0.987654
81	0.45	0	0	0	0.987654	0.987654
81	0.46	0	0	0	0.987654	0.987654
81	0.47	0	0	0	0.987654	0.987654
81	0.48	0	0	0	0.987654	0.987654
81	0.480038	0	0	0	0.987654	0.987654
81	0.49	0	0	0	0.987654	0.987654
81	0.5	0	0	0	0.987654	0.987654
81	0.51	0	0	0	0.987654	0.987654
81	0.52	0	0	0	0.987654	0.987654
81	0.53	0	0	0	0.987654	0.987654
81	0.54	0	0	0	0.987654	0.987654
81	0.55	0	0	0	0.987654	0.987654
81	0.56	0	0	0	0.987654	0.987654
81	0.57	0	0	0	0.987654	0.987654
81	0.58	0	0	0	0.987654	0.987654
81	0.59	0	0	0	0.987654	0.987654
81	0.6	0	0	0	0.987654	0.987654
97	0.0	0	0	0	0.989691	0.989691
97	0.0001	0	0	0	0.989691	0.989691
97	0.000125	0	0	0	0.989691	0.989691
97	0.000156	0	0	0	0.989691	0.989691
97	0.000195	0	0	0	0.989691	0.989691
97	0.000244	0	0	0	0.989691	0.989691
97	0.000305	0	0	0	0.989691	0.989691
97	0.000381	0	0	0	0.989691	0.989691
97	0.000477	0	0	0	0.989691	0.989691
97	0.000596	0	0	0	0.989691	0.989691
97	0.000745	0	0	0	0.989691	0.989691
97	0.000931	0	0	0	0.989691	0.989691
97	0.001163	0	0	0	0.989691	0.989691
97	0.001454	0	0	0	0.989691	0.989691
97	0.001817	0	0	0	0.989691	0.989691
97	0.002271	0	0	0	0.989691	0.989691
97	0.002839	0	0	0	0.989691	0.989691
97	0.003548	0	0	0	0.989691	0.989691
97	0.004435	0	0	0	0.989691	0.989691
97	0.005543	0	0	0	0.989691	0.989691
97	0.006928	0	0	0	0.989691	0.989691
97	0.00866	0	0	0	0.989691	0.989691
97	0.01	0	0	0	0.989691	0.989691
97	0.010824	0	0	0	0.989691	0.989691
97	0.013529	0	0	0	0.989691	0.989691
97	0.01691	0	0	0	0.989691	0.989691
97	0.02	0	0	0	0.989691	0.989691
97	0.021136	0	0	0	0.989691	0.989691
97	0.026418	0	0	0	0.989691	0.989691
97	0.03	0	0	0	0.989691	0.989691
97	0.033019	0	0	0	0.989691	0.989691
97	0.04	0	0	0	0.989691	0.989691
97	0.041271	0	0	0	0.989691	0.989691
97	0.05	0	0	0	0.989691	0.989691
97	0.051584	0	0	0	0.989691	0.989691
97	0.06	0	0	0	0.989691	0.989691
97	0.064475	0	0	0	0.989691	0.989691
97	0.07	0	0	0	0.989691	0.989691
97	0.08	0	0	0	0.989691	0.989691
97	0.080588	0	0	0	0.989691	0.989691
97	0.09	0	0	0	0.989691	0.989691
97	0.1	0	0	0	0.989691	0.989691
97	0.100727	0	0	0	0.989691	0.989691
97	0.11	0	0	0	0.989691	0.989691
97	0.12	0	0	0	0.989691	0.989691
97	0.125899	0	0	0	0.989691	0.989691
97	0.13	0	0	0	0.989691	0.989691
97	0.14	0	0	0	0.989691	0.989691
97	0.15	0	0	0	0.989691	0.989691
97	0.157361	0	0	0	0.989691	0.989691
97	0.16	0	0	0	0.989691	0.989691
97	0.17	0	0	0	0.989691	0.989691
97	0.18	0	0	0	0.989691	0.989691
97	0.19	0	0	0	0.989691	0.989691
97	0.196686	0	0	0	0.989691	0.989691
97	0.2	0	0	0	0.989691	0.989691
97	0.21	0	0	0	0.989691	0.989691
97	0.22	0	0	0	0.989691	0.989691
97	0.23	0	0	0	0.989691	0.989691
97	0.24	0	0	0	0.989691	0.989691
97	0.245838	0	0	0	0.989691	0.989691
97	0.25	0	0	0	0.989691	0.989691
97	0.26	0	0	0	0.989691	0.989691
97	0.27	0	0	0	0.989691	0.989691
97	0.28	0	0	0	0.989691	0.989691
97	0.29	0	0	0	0.989691	0.989691
97	0.3	0	0	0	0.989691	0.989691
97	0.307273	0	0	0	0.989691	0.989691
97	0.31	0	0	0	0.989691	0.989691
97	0.32	0	0	0	0.989691	0.989691
97	0.33	0	0	0	0.989691	0.989691
97	0.34	0	0	0	0.989691	0.989691
97	0.35	0	0	0	0.989691	0.989691
97	0.36	0	0	0	0.989691	0.989691
97	0.37	0	0	0	0.989691	0.989691
97	0.38	0	0	0	0.989691	0.989691
97	0.384061	0	0	0	0.989691	0.989691
97	0.39	0	0	0	0.989691	0.989691
97	0.4	0	0	0	0.989691	0.989691
97	0.41	0	0	0	0.989691	0.989691
97	0.42	0	0	0	0.989691	0.989691
97	0.43	0	0	0	0.989691	0.989691
97	0.44	0	0	0	0.989691	0.989691
97	0.45	0	0	0	0.989691	0.989691
97	0.46	0	0	0	0.989691	0.989691
97	0.47	0	0	0	0.989691	0.989691
97	0.48	0	0	0	0.989691	0.989691
97	0.480038	0	0	0	0.989691	0.989691
97	0.49	0	0	0	0.989691	0.989691
97	0.5	0	0	0	0.989691	0.989691
97	0.51	0	0	0	0.989691	0.989691
97	0.52	0	0	0	0.989691	0.989691
97	0.53	0	0	0	0.989691	0.989691
97	0.54	0	0	0	0.989691	0.989691
97	0.55	0	0	0	0.989691	0.989691
97	0.56	0	0	0	0.989691	0.989691
97	0.57	0	0	0	0.989691	0.989691
97	0.58	0	0	0	0.989691	0.989691
97	0.59	0	0	0	0.989691	0.989691
97	0.6	0	0	0	0.989691	0.989691
122	0.0	0	0	0	0.991803	0.991803
122	0.0001	0	0	0	0.991803	0.991803
122	0.000125	0	0	0	0.991803	0.991803
122	0.000156	0	0	0	0.991803	0.991803
122	0.000195	0	0	0	0.991803	0.991803
122	0.000244	0	0	0	0.991803	0.991803
122	0.000305	0	0	0	0.991803	0.991803
122	0.000381	0	0	0	0.991803	0.991803
122	0.000477	0	0	0	0.991803	0.991803
122	0.000596	0	0	0	0.991803	0.991803
122	0.000745	0	0	0	0.991803	0.991803
122	0.000931	0	0	0	0.991803	0.991803
122	0.001163	0	0	0	0.991803	0.991803
122	0.001454	0	0	0	0.991803	0.991803
122	0.001817	0	0	0	0.991803	0.991803
122	0.002271	0	0	0	0.991803	0.991803
122	0.002839	0	0	0	0.991803	0.991803
122	0.003548	0	0	0	0.991803	0.991803
122	0.004435	0	0	0	0.991803	0.991803
122	0.005543	0	0	0	0.991803	0.991803
122	0.006928	0	0	0	0.991803	0.991803
122	0.00866	0	0	0	0.991803	0.991803
122	0.01	0	0	0	0.991803	0.991803
122	0.010824	0	0	0	0.991803	0.991803
122	0.013529	0	0	0	0.991803	0.991803
122	0.01691	0	0	0	0.991803	0.991803
122	0.02	0	0	0	0.991803	0.991803
122	0.021136	0	0	0	0.991803	0.991803
122	0.026418	0	0	0	0.991803	0.991803
122	0.03	0	0	0	0.991803	0.991803
122	0.033019	0	0	0	0.991803	0.991803
122	0.04	0	0	0	0.991803	0.991803
122	0.041271	0	0	0	0.991803	0.991803
122	0.05	0	0	0	0.991803	0.991803
122	0.051584	0	0	0	0.991803	0.991803
122	0.06	0	0	0	0.991803	0.991803
122	0.064475	0	0	0	0.991803	0.991803
122	0.07	0	0	0	0.991803	0.991803
122	0.08	0	0	0	0.991803	0.991803
122	0.080588	0	0	0	0.991803	0.991803
122	0.09	0	0	0	0.991803	0.991803
122	0.1	0	0	0	0.991803	0.991803
122	0.100727	0	0	0	0.991803	0.991803
122	0.11	0	0	0	0.991803	0.991803
122	0.12	0	0	0	0.991803	0.991803
122	0.125899	0	0	0	0.991803	0.991803
122	0.13	0	0	0	0.991803	0.991803
122	0.14	0	0	0	0.991803	0.991803
122	0.15	0	0	0	0.991803	0.991803
122	0.157361	0	0	0	0.991803	0.991803
122	0.16	0	0	0	0.991803	0.991803
122	0.17	0	0	0	0.991803	0.991803
122	0.18	0	0	0	0.991803	0.991803
122	0.19	0	0	0	0.991803	0.991803
122	0.196686	0	0	0	0.991803	0.991803
122	0.2	0	0	0	0.991803	0.991803
122	0.21	0	0	0	0.991803	0.991803
122	0.22	0	0	0	0.991803	0.991803
122	0.23	0	0	0	0.991803	0.991803
122	0.24	0	0	0	0.991803	0.991803
122	0.245838	0	0	0	0.991803	0.991803
122	0.25	0	0	0	0.991803	0.991803
122	0.26	0	0	0	0.991803	0.991803
122	0.27	0	0	0	0.991803	0.991803
122	0.28	0	0	0	0.991803	0.991803
122	0.29	0	0	0	0.991803	0.991803
122	0.3	0	0	0	0.991803	0.991803
122	0.307273	0	0	0	0.991803	0.991803
122	0.31	0	0	0	0.991803	0.991803
122	0.32	0	0	0	0.991803	0.991803
122	0.33	0	0	0	0.991803	0.991803
122	0.34	0	0	0	0.991803	0.991803
122	0.35	0	0	0	0.991803	0.991803
122	0.36	0	0	0	0.991803	0.991803
122	0.37	0	0	0	0.991803	0.991803
122	0.38	0	0	0	0.991803	0.991803
122	0.384061	0	0	0	0.991803	0.991803
122	0.39	0	0	0	0.991803	0.991803
122	0.4	0	0	0	0.991803	0.991803
122	0.41	0	0	0	0.991803	0.991803
122	0.42	0	0	0	0.991803	0.991803
122	0.43	0	0	0	0.991803	0.991803
122	0.44	0	0	0	0.991803	0.991803
122	0.45	0	0	0	0.991803	0.991803
122	0.46	0	0	0	0.991803	0.991803
122	0.47	0	0	0	0.991803	0.991803
122	0.48	0	0	0	0.991803	0.991803
122	0.480038	0	0	0	0.991803	0.991803
122	0.49	0	0	0	0.991803	0.991803
122	0.5	0	0	0	0.991803	0.991803
122	0.51	0	0	0	0.991803	0.991803
122	0.52	0	0	0	0.991803	0.991803
122	0.53	0	0	0	0.991803	0.991803
122	0.54	0	0	0	0.991803	0.991803
122	0.55	0	0	0	0.991803	0.991803
122	0.56	0	0	0	0.991803	0.991803
122	0.57	0	0	0	0.991803	0.991803
122	0.58	0	0	0	0.991803	0.991803
122	0.59	0	0	0	0.991803	0.991803
122	0.6	0	0	0	0.991803	0.991803
