## Supplementary data and analysis code for "QuImputer: an LD-informed QUBO/Ising formulation of genotype imputation with quantum-hardware execution": B_ratio_sweep_summary.csv

n_qubits	truth_alt	all_REF_conc	rho_current	rho_star_max_with_ALT	best_rho	best_conc	best_alt_calls	best_tp	best_fp	beats_baseline
12	3	0.75	0.6		0.0	0.75	0	0	0	False
15	1	0.9333	0.6		0.0	0.9333	0	0	0	False
18	4	0.7778	0.6		0.0	0.7778	0	0	0	False
25	3	0.88	0.6		0.0	0.88	0	0	0	False
28	1	0.9643	0.6		0.0	0.9643	0	0	0	False
35	1	0.9714	0.6	0.0	0.0001	0.9714	0	0	0	False
37	1	0.973	0.6	0.0	0.0001	0.973	0	0	0	False
49	1	0.9796	0.6		0.0	0.9796	0	0	0	False
61	1	0.9836	0.6		0.0	0.9836	0	0	0	False
81	1	0.9877	0.6		0.0	0.9877	0	0	0	False
97	1	0.9897	0.6		0.0	0.9897	0	0	0	False
122	1	0.9918	0.6		0.0	0.9918	0	0	0	False
