## Supplementary data and analysis code for "QuImputer: an LD-informed QUBO/Ising formulation of genotype imputation with quantum-hardware execution": C1_af_correction.csv

n_qubits	truth_alt	all_REF_conc	qpu_conc	corrected_AF_ALTcalls	corrected_AF_FP	corrected_AF_TP	corrected_AF_conc	corrected_AF_meanAF	observed_AF_ALTcalls	observed_AF_FP	observed_AF_TP	observed_AF_conc	observed_AF_meanAF	truth_AF_ALTcalls	truth_AF_FP	truth_AF_TP	truth_AF_conc	truth_AF_meanAF
12	3	0.75	0.75	0	0	0	0.75	0.0	0	0	0	0.75	0.0	0	0	0	0.75	0.0029
15	1	0.9333	0.9333	0	0	0	0.9333	0.0	0	0	0	0.9333	0.0	0	0	0	0.9333	0.002
18	4	0.7778	0.7778	0	0	0	0.7778	0.0	0	0	0	0.7778	0.0	0	0	0	0.7778	0.0019
25	3	0.88	0.88	0	0	0	0.88	0.0	0	0	0	0.88	0.0	0	0	0	0.88	0.009
28	1	0.9643	0.9643	0	0	0	0.9643	0.0	0	0	0	0.9643	0.0	0	0	0	0.9643	0.0075
35	1	0.9714	0.9714	0	0	0	0.9714	0.0	0	0	0	0.9714	0.0	0	0	0	0.9714	0.0066
37	1	0.973	0.973	0	0	0	0.973	0.0	0	0	0	0.973	0.0	0	0	0	0.973	0.0062
49	1	0.9796	0.9796	0	0	0	0.9796	0.0	0	0	0	0.9796	0.0	0	0	0	0.9796	0.0043
61	1	0.9836	0.9672	0	0	0	0.9836	0.0	0	0	0	0.9836	0.0	0	0	0	0.9836	0.0036
81	1	0.9877	0.9259	0	0	0	0.9877	0.0	0	0	0	0.9877	0.0	0	0	0	0.9877	0.0031
97	1	0.9897	0.9175	0	0	0	0.9897	0.0009	0	0	0	0.9897	0.0003	0	0	0	0.9897	0.0027
122	1	0.9918		0	0	0	0.9918	0.0007	0	0	0	0.9918	0.0002	0	0	0	0.9918	0.0023
