## Supplementary data and analysis code for "QuImputer: an LD-informed QUBO/Ising formulation of genotype imputation with quantum-hardware execution": M1_site_classification.csv

scope	class	sites	pct_sites	masked_genotypes	pct_masked	ld_effect
genome	S0	25078566	87.194147	1931600052	87.106860	none
genome	S1	1291362	4.489858	100634231	4.538171	none (positive rescaling)
genome	S1mono	2202520	7.657808	170275184	7.678679	none
genome	S2	189306	0.658187	14996761	0.676289	YES
MAF<1%	S0	20794594	89.379616	1597376515	89.331603	none
MAF<1%	S1	270963	1.164657	20752385	1.160555	none (positive rescaling)
MAF<1%	S1mono	2199700	9.454781	169993184	9.506690	none
MAF<1%	S2	220	0.000946	20591	0.001152	YES
MAF1-5%	S0	3142070	79.262157	241727686	79.224934	none
MAF1-5%	S1	742564	18.731990	57270589	18.770124	none (positive rescaling)
MAF1-5%	S1mono	0	0.000000	0	0.000000	none
MAF1-5%	S2	79515	2.005853	6117393	2.004942	YES
MAF5-10%	S0	545887	75.676901	42898559	75.607813	none
MAF5-10%	S1	131132	18.178970	10369851	18.276645	none (positive rescaling)
MAF5-10%	S1mono	0	0.000000	0	0.000000	none
MAF5-10%	S2	44320	6.144129	3469852	6.115542	YES
MAF10-50%	S0	575870	73.631155	47615800	73.572489	none
MAF10-50%	S1	144232	18.441608	12011056	18.558615	none (positive rescaling)
MAF10-50%	S1mono	0	0.000000	0	0.000000	none
MAF10-50%	S2	61999	7.927237	5092716	7.868896	YES
unbinned	S0	20145	70.220998	1981492	71.019920	none
unbinned	S1	2471	8.613358	230350	8.256121	none (positive rescaling)
unbinned	S1mono	2820	9.829894	282000	10.107342	none
unbinned	S2	3252	11.335750	296209	10.616616	YES
S1_scale_factor	k=1	1114242
S1_scale_factor	k=2	171318
S1_scale_factor	k=3	5646
S1_scale_factor	k=4	156
