## Supplementary data and analysis code for "QuImputer: an LD-informed QUBO/Ising formulation of genotype imputation with quantum-hardware execution": M1_window_contamination.csv

window	criterion	contaminated_windows	total_windows	percent
25	S2 (LD-relevant)	126628	1150476	11.006575
25	S1 only (no LD effect)	577968	1150476	50.237293
25	S1 or S2	606758	1150476	52.739736
30	S2 (LD-relevant)	123043	958729	12.833971
30	S1 only (no LD effect)	533263	958729	55.621870
30	S1 or S2	557094	958729	58.107557
25	windows_with_0_S2_snps	1023848	1150476	88.993425
25	windows_with_1_S2_snps	92410	1150476	8.032327
25	windows_with_2_S2_snps	20442	1150476	1.776830
25	windows_with_3_S2_snps	7343	1150476	0.638258
25	windows_with_4_S2_snps	3016	1150476	0.262152
25	windows_with_5_S2_snps	1490	1150476	0.129512
25	windows_with_6_S2_snps	792	1150476	0.068841
25	windows_with_7_S2_snps	432	1150476	0.037550
25	windows_with_8_S2_snps	285	1150476	0.024772
25	windows_with_9_S2_snps	166	1150476	0.014429
25	windows_with_10_S2_snps	101	1150476	0.008779
25	windows_with_11_S2_snps	57	1150476	0.004954
25	windows_with_12_S2_snps	33	1150476	0.002868
25	windows_with_13_S2_snps	24	1150476	0.002086
25	windows_with_14_S2_snps	12	1150476	0.001043
25	windows_with_15_S2_snps	9	1150476	0.000782
25	windows_with_16_S2_snps	8	1150476	0.000695
25	windows_with_17_S2_snps	4	1150476	0.000348
25	windows_with_18_S2_snps	2	1150476	0.000174
25	windows_with_19_S2_snps	1	1150476	0.000087
25	windows_with_20_S2_snps	1	1150476	0.000087
