## Supplementary data and analysis code for "QuImputer: an LD-informed QUBO/Ising formulation of genotype imputation with quantum-hardware execution": M2_ld_delta.csv

item	value
win_total	4000
n_pairs	1200000
n_s2	16899
n_s1k2	14713
n_clean	1168388
clean_nonzero	0
flip_in	1
flip_out	1
flip_in_s2	1
flip_out_s2	1
sign_flip	1
sign_flip_s2	1
win_zero_change	3998
dr_all_q_p50	0
dr_all_q_p90	0
dr_all_q_p99	0
dr_all_q_p99.9	0
dr_all_q_p100	0.32255468
dr_s2_q_p50	0
dr_s2_q_p90	0
dr_s2_q_p99	0
dr_s2_q_p99.9	0.062162672
dr_s2_q_p100	0.32255468
reldJ_q_p50	0
reldJ_q_p90	0
reldJ_q_p99	0
reldJ_q_p99.9	0.56899275
reldJ_q_p100	2.1537655
maxdr_win_q_p50	0
maxdr_win_q_p90	0
maxdr_win_q_p99	0
maxdr_win_q_p99.9	0.23182855
maxdr_win_q_p100	0.32255468
