## Supplementary data and analysis code for "QuImputer: an LD-informed QUBO/Ising formulation of genotype imputation with quantum-hardware execution": M4_af_gt50.csv

item	value
sites	4501
masked_genotypes	416275
true_alt_carriers	325212
class_S0	2698
class_S1	839
class_S1mono	0
class_S2	964
still_AF_gt_0.5_after_correction	3710
still_in_MAF1_10_after_correction	3342
masked_of_those	313351
alt_carrier_rate_after_correction	84.430240
method	TP_here	FP_here	total_TP	share_of_TP_pct	detection_rate_here_pct	sensitivity_all_pct	sensitivity_excluding_pct
Q-Imputer w25	268260	45374	364971	73.5017	82.4877	1.9687	0.5310
Q-Imputer w30	268460	45379	379344	70.7695	82.5492	2.0462	0.6088
Beagle 5.4	292111	38272	742329	39.3506	89.8217	4.0041	2.4718
