## Supplementary data and analysis code for "QuImputer: an LD-informed QUBO/Ising formulation of genotype imputation with quantum-hardware execution": M4_followup_cited_genes.csv

gene	method	TP_all	TP_from_AF_gt_0.5	pct_TP_from_AF_gt_0.5	FP_all	FP_from_AF_gt_0.5	rare_ALT_carriers	ALT_carriers_at_AF_gt_0.5
Os10g0380100	Q-Imputer w25	90	90	100.0000	4	1	155	90
Os10g0380100	Q-Imputer w30	90	90	100.0000	2	1	155	90
Os10g0380100	Beagle 5.4	19	16	84.2105	16	1	155	90
Os01g0343200	Q-Imputer w25	86	86	100.0000	6	6	220	86
Os01g0343200	Q-Imputer w30	86	86	100.0000	6	6	220	86
Os01g0343200	Beagle 5.4	22	20	90.9091	8	2	220	86
Os07g0166700	Q-Imputer w25	10	0	0.0000	0	0	59	0
Os07g0166700	Q-Imputer w30	10	0	0.0000	0	0	59	0
Os07g0166700	Beagle 5.4	0	0		1	0	59	0
