## Supplementary data and analysis code for "QuImputer: an LD-informed QUBO/Ising formulation of genotype imputation with quantum-hardware execution": A3_gene_candidates.csv

gene_id	chrom	n_rare	n_masked	n_alt	q25_tp	q25_fn	q25_fp	q30_tp	q30_fn	q30_fp	bg_tp	bg_fn	bg_fp	note
Os07g0166700	chr07	17	1256	50	7	43	0	7	43	0	0	50	1	LRR-receptor-like kinase (LRR-RLK) family protein (Os07t0166700-01)
Os10g0513900	chr10	30	2208	144	18	126	0	16	128	0	2	142	10	Cytochrome P450 family protein. (Os10t0513900-01)
Os02g0245100	chr02	38	2855	148	16	132	1	16	132	1	0	148	2	Similar to Peroxisomal targeting signal type 2 receptor. (Os02t0245100-01)%3BConserved hypothetical protein. (Os02t02451
Os12g0572750	chr12	28	2188	186	20	166	2	16	170	2	0	186	7	Hypothetical protein. (Os12t0572750-00)
Os10g0520400	chr10	41	3044	218	23	195	0	23	195	0	0	218	4	Protein of unknown function DUF295 family protein. (Os10t0520400-00)
Os08g0124100	chr08	52	3883	173	18	155	2	7	166	4	0	173	4	Concanavalin A-like lectin/glucanase%2C subgroup domain containing protein. (Os08t0124100-01)
Os06g0205337	chr06	12	956	97	9	88	0	9	88	0	0	97	0	Endonuclease/exonuclease/phosphatase domain containing protein. (Os06t0205337-00)
Os01g0295600	chr01	20	1490	87	8	79	0	9	78	0	0	87	4	Hypothetical conserved gene. (Os01t0295600-01)
Os01g0702300	chr01	15	1114	77	7	70	2	4	73	1	0	77	8	Peptidase S8/S53%2C subtilisin/kexin/sedolisin domain containing protein. (Os01t0702300-00)
Os01g0646700	chr01	34	2639	234	22	212	1	39	195	1	1	233	2	Similar to OSIGBa0105P02.4 protein. (Os01t0646700-01)%3BSimilar to OSIGBa0105P02.4 protein. (Os01t0646700-02)%3BHypothet
Os03g0149300	chr03	54	4145	320	29	291	1	27	293	1	1	319	3	Protein of unknown function DUF6%2C transmembrane domain containing protein. (Os03t0149300-01)
Os02g0118000	chr02	34	2483	230	19	211	0	16	214	0	0	230	0	Pentatricopeptide repeat domain containing protein. (Os02t0118000-01)
Os01g0330300	chr01	7	512	51	4	47	0	4	47	0	0	51	1	Papain-like cysteine protease%2C Response to microbiota inoculation%2C Regulation of bacterial load and microbiome diver
Os02g0489600	chr02	13	966	52	4	48	0	0	52	0	0	52	1	Conserved hypothetical protein. (Os02t0489600-01)
Os05g0115700	chr05	85	6478	483	36	447	1	19	464	3	0	483	3	Similar to UDP-galactose transporter related protein-like. (Os05t0115700-01)
Os04g0225700	chr04	18	1400	137	10	127	0	9	128	0	0	137	0	Similar to BURP domain-containing protein 5. (Os04t0225700-00)
Os03g0170200	chr03	53	4066	360	26	334	4	39	321	1	1	359	5	Similar to MADS-box transcription factor 30. (Os03t0170200-01)%3BConserved hypothetical protein. (Os03t0170200-02)
Os01g0381325	chr01	16	1262	73	5	68	0	2	71	0	0	73	0	Conserved hypothetical protein. (Os01t0381325-00)
Os03g0161000	chr03	45	3393	252	17	235	0	14	238	0	0	252	0	Conserved hypothetical protein. (Os03t0161000-01)
Os12g0140000	chr12	18	1374	63	4	59	1	4	59	1	0	63	4	Hypothetical conserved gene. (Os12t0140000-00)
