## Supplementary data and analysis code for "QuImputer: an LD-informed QUBO/Ising formulation of genotype imputation with quantum-hardware execution": dosage_sufficient_statistics_w30.csv

chrom	n	qi_dosage_r2	bg_dosage_r2	qi_Sx	qi_Sy	qi_Sxy	qi_Sxx	qi_Syy	bg_Sy	bg_Sxy	bg_Syy
chr01	194127592	0.01449	0.196868	3900270.0	184006.0	179492.0	5876566.0	368012.0	835090.0	1321990.0	1496022.0
chr02	162850102	0.012587	0.146156	3577771.0	189038.0	163280.0	5402791.0	378076.0	633949.0	937888.0	1099547.0
chr03	158567105	0.008374	0.126194	2585763.0	84876.0	72710.0	3622139.0	169752.0	413871.0	563618.0	687497.0
chr04	183076613	0.016966	0.276635	4296672.0	209994.0	221564.0	6690880.0	419988.0	1262377.0	2064475.0	2279977.0
chr05	147541791	0.010612	0.110001	2533391.0	101998.0	89150.0	3573095.0	203996.0	346782.0	477377.0	573212.0
chr06	156293057	0.020049	0.298905	4463695.0	223870.0	257674.0	7166383.0	447740.0	1410513.0	2348039.0	2544017.0
chr07	148807662	0.024947	0.343265	4282494.0	243856.0	297318.0	7055386.0	487712.0	1501381.0	2613137.0	2790671.0
chr08	157636280	0.012732	0.206551	3811773.0	165506.0	159662.0	5844629.0	331012.0	889098.0	1368110.0	1531184.0
chr09	121743334	0.013614	0.240247	2843199.0	110310.0	116932.0	4422507.0	220620.0	733457.0	1184176.0	1305849.0
chr10	127536697	0.010224	0.17268	4229888.0	171016.0	158814.0	6851082.0	342032.0	937552.0	1392226.0	1605652.0
chr11	164719282	0.02347	0.294515	5693607.0	404576.0	430658.0	9350143.0	809152.0	1850122.0	3072322.0	3377972.0
chr12	154618149	0.014432	0.200573	3972808.0	158508.0	173704.0	6394622.0	317016.0	943570.0	1462104.0	1643834.0
POOLED	1877517664	0.016068	0.231099	46191331.0	2247554.0	2320958.0	72250223.0	4495108.0	11757762.0	18805462.0	20935434.0
