## Supplementary data and analysis code for "QuImputer: an LD-informed QUBO/Ising formulation of genotype imputation with quantum-hardware execution": figS1_per_chr_maf_binned_w25.csv

Chr	MAF_lt1_QI	MAF_lt1_BG	MAF_1_5_QI	MAF_1_5_BG	MAF_5_10_QI	MAF_5_10_BG	MAF_10_50_QI	MAF_10_50_BG
chr01	0.9989	0.9989	0.9564	0.9555	0.8855	0.8867	0.6782	0.7809
chr02	0.9991	0.9991	0.9564	0.9557	0.8845	0.8856	0.6985	0.7631
chr03	0.9991	0.9991	0.9562	0.9550	0.8791	0.8789	0.6949	0.7656
chr04	0.9989	0.9989	0.9584	0.9576	0.8802	0.8809	0.6885	0.8017
chr05	0.9991	0.9991	0.9558	0.9548	0.8798	0.8798	0.6555	0.7212
chr06	0.9991	0.9991	0.9546	0.9536	0.8859	0.8872	0.6914	0.8210
chr07	0.9991	0.9991	0.9570	0.9560	0.8885	0.8898	0.6581	0.8212
chr08	0.9990	0.9990	0.9563	0.9551	0.8775	0.8789	0.7108	0.7977
chr09	0.9989	0.9989	0.9584	0.9573	0.8845	0.8840	0.6954	0.8045
chr10	0.9990	0.9990	0.9558	0.9546	0.8869	0.8895	0.7576	0.8172
chr11	0.9990	0.9990	0.9559	0.9553	0.8884	0.8894	0.6787	0.8040
chr12	0.9989	0.9989	0.9596	0.9583	0.8879	0.8887	0.7175	0.8077
