## Supplementary data and analysis code for "QuImputer: an LD-informed QUBO/Ising formulation of genotype imputation with quantum-hardware execution": G1_staged_metrics.csv

stage	method	N	TP	FN	FP	TN	sens	type1	prec	f1	mcc	balacc
stage0_current	Q-Imputer w25	361853930	364971	18174174	181005	343133780	0.01968651	0.00052723	0.66847444	0.03824665	0.10882902	0.50957964
stage0_current	Q-Imputer w30	361853930	379344	18159801	221222	343093563	0.02046179	0.00064437	0.63164415	0.03963947	0.10733757	0.50990871
stage0_current	Beagle 5.4	361853930	742329	17796816	1108437	342206348	0.04004117	0.00322863	0.40109284	0.07281336	0.1137779	0.51840627
stage1_no_missing_truth	Q-Imputer w25	343985448	364971	18174174	139528	325306775	0.01968651	0.00042873	0.72343255	0.03832995	0.11363424	0.50962889
stage1_no_missing_truth	Q-Imputer w30	343985448	379344	18159801	177153	325269150	0.02046179	0.00054434	0.68166405	0.03973095	0.11190985	0.50995872
stage1_no_missing_truth	Beagle 5.4	343985448	742329	17796816	722876	324723427	0.04004117	0.00222118	0.50663832	0.07421676	0.13113347	0.51890999
stage2_+AFgt50_excluded	Q-Imputer w25	340333852	99476	18293822	127181	321813373	0.00540827	0.00039504	0.43888342	0.01068488	0.04393825	0.50250661
stage2_+AFgt50_excluded	Q-Imputer w30	340333852	113965	18279333	165047	321775507	0.00619601	0.00051266	0.40845913	0.01220685	0.0448989	0.50284167
stage2_+AFgt50_excluded	Beagle 5.4	340333852	462757	17930541	726951	321213603	0.025159	0.00225803	0.38896687	0.04726108	0.08773224	0.51145049
stage3_MAIN_+correct_coding	Q-Imputer w25	323536811	93515	17302693	116955	306023648	0.0053756	0.00038203	0.4443151	0.01062267	0.04417565	0.50249678
stage3_MAIN_+correct_coding	Q-Imputer w30	323536811	107185	17289023	151999	305988604	0.0061614	0.0004965	0.4135479	0.0121419	0.04516355	0.50283245
stage3_MAIN_+correct_coding	Beagle 5.4	323536811	438435	16957773	681919	305458684	0.02520291	0.00222747	0.39133613	0.04735598	0.08821964	0.51148772
