## Supplementary data and analysis code for "QuImputer: an LD-informed QUBO/Ising formulation of genotype imputation with quantum-hardware execution": G2_dosage_decomposition.csv

bin	q25	q30	bg_raw	bg_bin	oracle
MAF<1%	0.0	0.0	0.0	0.0	1.0
MAF1-5%	0.000775	0.000788	0.001779	0.001536	0.89399
MAF5-10%	0.003268	0.003515	0.033058	0.02734	0.879358
MAF10-50%	0.013642	0.015483	0.353051	0.32791	0.875192
Pooled	0.014339	0.016068	0.231099	0.211538	0.888768
