## Supplementary data and analysis code for "QuImputer: an LD-informed QUBO/Ising formulation of genotype imputation with quantum-hardware execution": G2_table1.csv

bin	N	qi_w25	qi_w30	beagle	all_ref_baseline	qi_w25_excess_pp	qi_w30_excess_pp	beagle_excess_pp
MAF<1%	1508245134	0.999012	0.99901	0.998992	0.999018	-0.0007	-0.0008	-0.0026
MAF1-5%	276033817	0.95673	0.956665	0.95575	0.956861	-0.0131	-0.0196	-0.1111
MAF5-10%	47502994	0.884728	0.884655	0.885791	0.88446	0.0268	0.0195	0.1331
MAF10-50%	45735719	0.697346	0.698522	0.79875	0.687669	0.9677	1.0854	11.1081
Overall	1877517664	0.982555	0.982571	0.984892	0.982337	0.0218	0.0234	0.2555
