## Supplementary data and analysis code for "QuImputer: an LD-informed QUBO/Ising formulation of genotype imputation with quantum-hardware execution": G2_table2.csv

scope	method	N	TP	FN	FP	TN	sens	type1	prec	f1	mcc	balacc
genome-wide	Q-Imputer w25	323536811	93515	17302693	116955	306023648	0.0053756	0.00038203	0.4443151	0.01062267	0.04417565	0.50249678
genome-wide	Q-Imputer w30	323536811	107185	17289023	151999	305988604	0.0061614	0.0004965	0.4135479	0.0121419	0.04516355	0.50283245
genome-wide	Beagle 5.4	323536811	438435	16957773	681919	305458684	0.02520291	0.00222747	0.39133613	0.04735598	0.08821964	0.51148772
gene regions	Q-Imputer w25	58390209	24590	3246551	30929	55088139	0.00751725	0.00056113	0.44291144	0.0147836	0.05190194	0.50347806
gene regions	Q-Imputer w30	58390209	28454	3242687	40063	55079005	0.00869849	0.00072684	0.4152838	0.01704007	0.05354692	0.50398582
gene regions	Beagle 5.4	58390209	96819	3174322	116639	55002429	0.02959793	0.00211613	0.45357401	0.05556967	0.10471643	0.5137409
A0-S2 genome-wide	Q-Imputer w25	323806513	95850	17320011	138300	306252352	0.0055036	0.00045138	0.40935298	0.01086118	0.04239939	0.50252611
A0-S2 genome-wide	Q-Imputer w30	323806513	109604	17306257	172635	306218017	0.00629334	0.00056345	0.38833754	0.01238596	0.04380211	0.50286495
A0-S2 genome-wide	Beagle 5.4	323806513	449043	16966818	704326	305686326	0.02578357	0.00229878	0.3893316	0.0483642	0.08892926	0.51174239
