## Supplementary data and analysis code for "QuImputer: an LD-informed QUBO/Ising formulation of genotype imputation with quantum-hardware execution": G2_table3.csv

metric	w25	w30	delta_pp
concordance_MAF<1%	0.99901156	0.99900989	-0.0002
concordance_MAF1-5%	0.95673033	0.95666542	-0.0065
concordance_MAF5-10%	0.88472819	0.88465544	-0.0073
concordance_MAF10-50%	0.6973464	0.69852246	0.1176
concordance_Overall	0.98255541	0.98257133	0.0016
dosage_r2_pooled	0.014339	0.016068	0.001728
