## Supplementary data and analysis code for "QuImputer: an LD-informed QUBO/Ising formulation of genotype imputation with quantum-hardware execution": per_chromosome_w30.tsv

chrom	n_variants	n_evaluated	qi_concordance	bg_concordance	qi_dosage_r2	bg_dosage_r2	MAF_lt1_n	qi_MAF_lt1_conc	bg_MAF_lt1_conc	allref_MAF_lt1	MAF_1_5_n	qi_MAF_1_5_conc	bg_MAF_1_5_conc	allref_MAF_1_5	MAF_5_10_n	qi_MAF_5_10_conc	bg_MAF_5_10_conc	allref_MAF_5_10	MAF_10_50_n	qi_MAF_10_50_conc	bg_MAF_10_50_conc	allref_MAF_10_50
chr01	2921327	194127592	0.985149	0.986689	0.01449	0.196868	157830328	0.998882	0.998863	0.998888	29613887	0.956292	0.955547	0.956444	3553797	0.885249	0.886702	0.885547	3129580	0.679116	0.780938	0.667691
chr02	2432964	162850102	0.983809	0.985097	0.012587	0.146156	131368608	0.999074	0.999062	0.99908	24638154	0.95632	0.955663	0.956466	3344599	0.884406	0.885632	0.884107	3498741	0.699269	0.763098	0.69011
chr03	2346942	158567105	0.987047	0.98775	0.008374	0.126194	130386840	0.999126	0.999105	0.999133	23848904	0.956176	0.955028	0.956287	2311471	0.879236	0.878942	0.878352	2019890	0.695221	0.765627	0.687675
chr04	2878520	183076613	0.983342	0.986095	0.016966	0.276635	150119523	0.998891	0.998877	0.998903	24974735	0.958334	0.957627	0.958525	3330194	0.880034	0.880922	0.879927	4652161	0.689804	0.801747	0.677734
chr05	2204388	147541791	0.986504	0.987113	0.010612	0.110001	122080053	0.99909	0.999072	0.999093	20664386	0.955745	0.954775	0.955784	3052912	0.879656	0.879754	0.879192	1744440	0.657128	0.721192	0.644425
chr06	2384940	156293057	0.980411	0.984024	0.020049	0.298905	124947465	0.999122	0.999107	0.999131	21858746	0.954579	0.953575	0.954776	4944281	0.885807	0.887211	0.885582	4542565	0.693032	0.821043	0.680907
chr07	2289591	148807662	0.980902	0.984941	0.024947	0.343265	118521109	0.999095	0.999076	0.999103	22189967	0.956991	0.956027	0.957237	4257733	0.888433	0.889777	0.888032	3838853	0.659985	0.82119	0.644674
chr08	2413731	157636280	0.982475	0.98453	0.012732	0.206551	126992095	0.999005	0.998981	0.999013	22690054	0.956184	0.955094	0.956421	3924919	0.877456	0.878948	0.877038	4029212	0.71184	0.797682	0.702543
chr09	1849540	121743334	0.983334	0.98554	0.013614	0.240247	97273251	0.998922	0.998898	0.998929	19096034	0.958358	0.957338	0.958464	2668420	0.88445	0.883989	0.88421	2705629	0.696712	0.804514	0.686861
chr10	1964336	127536697	0.977299	0.979808	0.010224	0.17268	97661416	0.999033	0.999008	0.999041	18838342	0.955704	0.954554	0.955879	5468586	0.886791	0.889478	0.886667	5568353	0.758047	0.817213	0.753124
chr11	2644440	164719282	0.976954	0.981446	0.02347	0.294515	128187971	0.998984	0.998976	0.999	24715135	0.955783	0.95534	0.956381	5791666	0.888368	0.889422	0.888862	6024510	0.680224	0.804017	0.66547
chr12	2431035	154618149	0.982396	0.984504	0.014432	0.200573	122876475	0.998936	0.998911	0.998943	22905473	0.959526	0.958253	0.959636	4854416	0.887901	0.888725	0.887362	3981785	0.718731	0.807665	0.708492
