## Supplementary data and analysis code for "QuImputer: an LD-informed QUBO/Ising formulation of genotype imputation with quantum-hardware execution": table_S5_shot_binary_correlations.csv

problem_id	n	truth_denominator	truth_alt_known	selected_circuit	shot_binary_r	shot_binary_r2	selected_binary_r2
A012	12	12	3	2	0.0534263292562086	0.0028543726577928107
A015	15	15	1	3	-0.07572795783142143	0.005734723597317542
A018	18	18	4	3	0.9786064299242483	0.9576705446890826
A025	25	25	3	3	0.8802227129288663	0.7747920243558535
A028	28	28	1	4	0.0852092660209501	0.007260619015829041
A035	35	33	1	4	0.07982343773428369	0.006371781211719065
A037	37	35	1	4	0.06601625631958884	0.0043581460984536535
A049	49	48	1	4	0.12122484814996681	0.014695463808982512
A061	61	60	1	20	0.10388091497699162	0.01079124449645696	0.00028727377190462626
A081	81	81	1	4	0.028790134307529133	0.0008288718334455659	0.0004807692307692266
A097	97	97	1	4	0.0717985695604543	0.005155034590927395	0.0008101851851851871
B120	120	120	0	9
