## Supplementary data and analysis code for "QuImputer: an LD-informed QUBO/Ising formulation of genotype imputation with quantum-hardware execution": table_S10_hardware_results.csv

problem_id	n	truth_matches	truth_denominator	all_ref_truth_matches	exact_matches	optimum_shots	shots	energy_gap
A012	12	9	12	9	12	1285	102400	0.0
A015	15	14	15	14	15	751	102400	0.0
A018	18	14	18	14	18	430	102400	0.0
A025	25	22	25	22	25	75	102400	0.0
A028	28	27	28	27	28	116	102400	0.0
A035	35	32	33	32	35	5	102400	0.0
A037	37	34	35	34	37	8	102400	0.0
A049	49	47	48	47	49	7	102400	0.0
A061	61	58	60	59	60	0	102400	0.5999999999999979
A081	81	77	81	80	78	0	102400	2.775768246507667
A097	97	89	97	96	90	0	102400	4.199999999999875
B120	120	116	120	120	116	0	409600	2.399999999999949
