## Supplementary data and analysis code for "QuImputer: an LD-informed QUBO/Ising formulation of genotype imputation with quantum-hardware execution": table_S13_graph_structure.csv

problem_id	variables	pairwise_terms	largest_component	isolated_variables	exact_assignment	number_of_optima	hardware_executed
A012	12	3	3	9	all-REF	1	True
A015	15	3	3	12	all-REF	1	True
A018	18	6	4	14	all-REF	1	True
A025	25	3	3	22	all-REF	1	True
A028	28	3	3	25	all-REF	1	True
A035	35	6	4	31	all-REF	1	True
A037	37	6	4	33	all-REF	1	True
A049	49	3	3	46	all-REF	1	True
A061	61	6	4	57	all-REF	1	True
A081	81	29	8	71	all-REF	1	True
A097	97	28	8	89	all-REF	1	True
B120	120	9	4	113	all-REF	1	True
A122	122	62	12	108	all-REF	1	False
