## Supplementary data and analysis code for "QuImputer: an LD-informed QUBO/Ising formulation of genotype imputation with quantum-hardware execution": table_S16_execution_noiseless.csv

problem_id	sample_id	window_start	identity_status	circuits	shots	native_2q	depth	active_physical	quantum_seconds	job_id	ideal_expected_optimum_shots	ideal_probability_zero_optimum_shots	mean_abs_marginal_diff	marginal_gt3_fraction
A012	ERS470256	18	regenerated_match_G3	25	102400	27	80	12	29	db2bmpu8v0ts73c2j4h0	1469.1769868431709	0.0	0.02642782896273602	0.36333333333333334
A015	ERS470669	23	regenerated_match_G3	25	102400	33	92	15	29	db2bnv7r11fs7396gih0	998.7416272160793	0.0	0.026294709708829148	0.3813333333333333
A018	ERS470256	31	regenerated_match_G3	25	102400	54	124	18	29	db2bornr11fs7396gk9g	756.8415368667777	0.0	0.021505999398721855	0.3466666666666666
A025	ERS470334	0	regenerated_match_G3	25	102400	66	108	36	29	db2bpmvr11fs7396glm0	257.89901898946084	1.9618496090009917e-114	0.02458129196245275	0.25920000000000004
A028	ERS470222	0	regenerated_match_G3	25	102400	27	92	28	29	db2bqc7r11fs7396gmag	198.2184668083721	7.629302521865097e-88	0.01407576376740393	0.20571428571428568
A035	ERS470448	0	regenerated_match_G3	25	102400	42	127	35	29	db2br77r11fs7396gn60	108.40409389950338	4.0672755293590436e-48	0.025117250883293515	0.26971428571428574
A037	ERS470448	0	regenerated_match_G3	25	102400	42	127	37	29	db2bs7vr11fs7396go70	79.52636776921332	1.970965401610494e-35	0.024635067057308765	0.2854054054054054
A049	ERS470463	0	regenerated_match_G3	25	102400	33	92	49	29	db2bspc7f06c73apjma0	23.54221159741872	5.76847542119672e-11	0.01681245112143703	0.24163265306122447
A061	ERS470463	0	regenerated_match_G3	25	102400	78	161	64	29	db2btak2ljfc73d489ig	1.890243840035169	0.15100205296932875	0.02007895659059375	0.31081967213114753
A081	ERS470222	0	regenerated_match_G3	25	102400	370	415	81	30	db2bu0vr11fs7396gq4g	0.07070927369398039	0.9317324476842216	0.04081321948350814	0.4246913580246913
A097	ERS468339	0	regenerated_match_G3	25	102400	299	381	97	30	db2buic2ljfc73d48asg	0.1906393243717685	0.8264287745505892	0.03600149763311271	0.39010309278350513
B120	ERS468324	0	regenerated_by_historical_procedure	100	409600	153	166	120	110	db2bv7k2ljfc73d48bi0	0.00768555947743448	0.9923438956152452	0.02658162021198056	0.31675000000000003
