## Supplementary data and analysis code for "QuImputer: an LD-informed QUBO/Ising formulation of genotype imputation with quantum-hardware execution": table_S16c_finite_shot_distribution.csv

problem_id	truth_denominator	hardware_truth_matches	noiseless_median_truth_matches	replicates_at_or_below_hardware	replicates	truth_match_histogram
A012	12	9	9.0	500	500	{"9": 500}
A015	15	14	14.0	500	500	{"14": 500}
A018	18	14	14.0	500	500	{"14": 500}
A025	25	22	22.0	500	500	{"22": 500}
A028	28	27	27.0	500	500	{"27": 500}
A035	33	32	32.0	500	500	{"32": 500}
A037	35	34	34.0	500	500	{"34": 500}
A049	48	47	47.0	500	500	{"47": 500}
A061	60	58	59.0	43	500	{"58": 43, "59": 433, "60": 24}
A081	81	77	79.0	22	500	{"77": 22, "78": 196, "79": 191, "80": 83, "81": 8}
A097	97	89	95.0	0	500	{"94": 20, "95": 332, "96": 126, "97": 22}
B120	120	116	117.0	22	500	{"116": 22, "117": 242, "118": 179, "119": 55, "120": 2}
