## Supplementary data and analysis code for "QuImputer: an LD-informed QUBO/Ising formulation of genotype imputation with quantum-hardware execution": problem_map.csv

table5_problem	backend	job_id	sample_id	chrom	window_start	window_size	logical_variable_index	snp_index_in_window	variant_position	truth_bit	exact_bit	selected_bit
1	aer_simulator	b6d2ab51-1339-42ce-9388-69b5786d41ef	ERS468888	chr01	0	20	0	0	1080	0	0	0
1	aer_simulator	b6d2ab51-1339-42ce-9388-69b5786d41ef	ERS468888	chr01	0	20	1	2	1142	0	0	0
1	aer_simulator	b6d2ab51-1339-42ce-9388-69b5786d41ef	ERS468888	chr01	0	20	2	3	1151	0	0	0
1	aer_simulator	b6d2ab51-1339-42ce-9388-69b5786d41ef	ERS468888	chr01	0	20	3	4	1162	0	0	0
1	aer_simulator	b6d2ab51-1339-42ce-9388-69b5786d41ef	ERS468888	chr01	0	20	4	5	1178	0	0	0
1	aer_simulator	b6d2ab51-1339-42ce-9388-69b5786d41ef	ERS468888	chr01	0	20	5	6	1184	0	0	0
1	aer_simulator	b6d2ab51-1339-42ce-9388-69b5786d41ef	ERS468888	chr01	0	20	6	7	1203	0	0	0
1	aer_simulator	b6d2ab51-1339-42ce-9388-69b5786d41ef	ERS468888	chr01	0	20	7	9	1223	0	0	0
1	aer_simulator	b6d2ab51-1339-42ce-9388-69b5786d41ef	ERS468888	chr01	0	20	8	10	1238	0	0	0
1	aer_simulator	b6d2ab51-1339-42ce-9388-69b5786d41ef	ERS468888	chr01	0	20	9	11	1247	0	0	0
1	aer_simulator	b6d2ab51-1339-42ce-9388-69b5786d41ef	ERS468888	chr01	0	20	10	14	1266	0	0	0
1	aer_simulator	b6d2ab51-1339-42ce-9388-69b5786d41ef	ERS468888	chr01	0	20	11	16	1270	0	0	0
1	aer_simulator	b6d2ab51-1339-42ce-9388-69b5786d41ef	ERS468888	chr01	0	20	12	18	1278	0	0	0
1	aer_simulator	b6d2ab51-1339-42ce-9388-69b5786d41ef	ERS468888	chr01	0	20	13	19	1280	0	0	0
1	ibm_fez	damdpclr85ps73fcmj80	ERS468888	chr01	0	20	0	0	1080	0	0	0
1	ibm_fez	damdpclr85ps73fcmj80	ERS468888	chr01	0	20	1	2	1142	0	0	0
1	ibm_fez	damdpclr85ps73fcmj80	ERS468888	chr01	0	20	2	3	1151	0	0	0
1	ibm_fez	damdpclr85ps73fcmj80	ERS468888	chr01	0	20	3	4	1162	0	0	0
1	ibm_fez	damdpclr85ps73fcmj80	ERS468888	chr01	0	20	4	5	1178	0	0	0
1	ibm_fez	damdpclr85ps73fcmj80	ERS468888	chr01	0	20	5	6	1184	0	0	0
1	ibm_fez	damdpclr85ps73fcmj80	ERS468888	chr01	0	20	6	7	1203	0	0	0
1	ibm_fez	damdpclr85ps73fcmj80	ERS468888	chr01	0	20	7	9	1223	0	0	0
1	ibm_fez	damdpclr85ps73fcmj80	ERS468888	chr01	0	20	8	10	1238	0	0	0
1	ibm_fez	damdpclr85ps73fcmj80	ERS468888	chr01	0	20	9	11	1247	0	0	0
1	ibm_fez	damdpclr85ps73fcmj80	ERS468888	chr01	0	20	10	14	1266	0	0	0
1	ibm_fez	damdpclr85ps73fcmj80	ERS468888	chr01	0	20	11	16	1270	0	0	0
1	ibm_fez	damdpclr85ps73fcmj80	ERS468888	chr01	0	20	12	18	1278	0	0	0
1	ibm_fez	damdpclr85ps73fcmj80	ERS468888	chr01	0	20	13	19	1280	0	0	0
2	aer_simulator	4aea3165-f4ad-4cf6-81e3-3108547bcc7e	ERS470504	chr01	0	20	0	0	1080	0	0	0
2	aer_simulator	4aea3165-f4ad-4cf6-81e3-3108547bcc7e	ERS470504	chr01	0	20	1	1	1128	0	0	0
2	aer_simulator	4aea3165-f4ad-4cf6-81e3-3108547bcc7e	ERS470504	chr01	0	20	2	2	1142	0	0	0
2	aer_simulator	4aea3165-f4ad-4cf6-81e3-3108547bcc7e	ERS470504	chr01	0	20	3	3	1151	0	0	0
2	aer_simulator	4aea3165-f4ad-4cf6-81e3-3108547bcc7e	ERS470504	chr01	0	20	4	6	1184	0	0	0
2	aer_simulator	4aea3165-f4ad-4cf6-81e3-3108547bcc7e	ERS470504	chr01	0	20	5	7	1203	0	0	0
2	aer_simulator	4aea3165-f4ad-4cf6-81e3-3108547bcc7e	ERS470504	chr01	0	20	6	12	1248	0	0	0
2	aer_simulator	4aea3165-f4ad-4cf6-81e3-3108547bcc7e	ERS470504	chr01	0	20	7	13	1249	0	0	0
2	aer_simulator	4aea3165-f4ad-4cf6-81e3-3108547bcc7e	ERS470504	chr01	0	20	8	16	1270	0	0	0
2	aer_simulator	4aea3165-f4ad-4cf6-81e3-3108547bcc7e	ERS470504	chr01	0	20	9	19	1280	0	0	0
2	ibm_fez	damdri82fm4c73f2s3og	ERS470504	chr01	0	20	0	0	1080	0	0	0
2	ibm_fez	damdri82fm4c73f2s3og	ERS470504	chr01	0	20	1	1	1128	0	0	0
2	ibm_fez	damdri82fm4c73f2s3og	ERS470504	chr01	0	20	2	2	1142	0	0	0
2	ibm_fez	damdri82fm4c73f2s3og	ERS470504	chr01	0	20	3	3	1151	0	0	0
2	ibm_fez	damdri82fm4c73f2s3og	ERS470504	chr01	0	20	4	6	1184	0	0	0
2	ibm_fez	damdri82fm4c73f2s3og	ERS470504	chr01	0	20	5	7	1203	0	0	0
2	ibm_fez	damdri82fm4c73f2s3og	ERS470504	chr01	0	20	6	12	1248	0	0	0
2	ibm_fez	damdri82fm4c73f2s3og	ERS470504	chr01	0	20	7	13	1249	0	0	0
2	ibm_fez	damdri82fm4c73f2s3og	ERS470504	chr01	0	20	8	16	1270	0	0	0
2	ibm_fez	damdri82fm4c73f2s3og	ERS470504	chr01	0	20	9	19	1280	0	0	0
3	aer_simulator	ab23ab74-9a25-45cc-9f36-3d4604af7a5b	ERS468864	chr01	0	20	0	1	1128	0	0	0
3	aer_simulator	ab23ab74-9a25-45cc-9f36-3d4604af7a5b	ERS468864	chr01	0	20	1	3	1151	0	0	0
3	aer_simulator	ab23ab74-9a25-45cc-9f36-3d4604af7a5b	ERS468864	chr01	0	20	2	5	1178	0	0	0
3	aer_simulator	ab23ab74-9a25-45cc-9f36-3d4604af7a5b	ERS468864	chr01	0	20	3	6	1184	0	0	0
3	aer_simulator	ab23ab74-9a25-45cc-9f36-3d4604af7a5b	ERS468864	chr01	0	20	4	9	1223	0	0	0
3	aer_simulator	ab23ab74-9a25-45cc-9f36-3d4604af7a5b	ERS468864	chr01	0	20	5	11	1247	0	0	0
3	aer_simulator	ab23ab74-9a25-45cc-9f36-3d4604af7a5b	ERS468864	chr01	0	20	6	12	1248	0	0	0
3	aer_simulator	ab23ab74-9a25-45cc-9f36-3d4604af7a5b	ERS468864	chr01	0	20	7	13	1249	0	0	0
3	aer_simulator	ab23ab74-9a25-45cc-9f36-3d4604af7a5b	ERS468864	chr01	0	20	8	14	1266	0	0	0
3	aer_simulator	ab23ab74-9a25-45cc-9f36-3d4604af7a5b	ERS468864	chr01	0	20	9	15	1267	0	0	0
3	aer_simulator	ab23ab74-9a25-45cc-9f36-3d4604af7a5b	ERS468864	chr01	0	20	10	16	1270	0	0	0
3	aer_simulator	ab23ab74-9a25-45cc-9f36-3d4604af7a5b	ERS468864	chr01	0	20	11	19	1280	0	0	0
3	ibm_fez	damdssdr85ps73fcmr5g	ERS468864	chr01	0	20	0	1	1128	0	0	0
3	ibm_fez	damdssdr85ps73fcmr5g	ERS468864	chr01	0	20	1	3	1151	0	0	0
3	ibm_fez	damdssdr85ps73fcmr5g	ERS468864	chr01	0	20	2	5	1178	0	0	0
3	ibm_fez	damdssdr85ps73fcmr5g	ERS468864	chr01	0	20	3	6	1184	0	0	0
3	ibm_fez	damdssdr85ps73fcmr5g	ERS468864	chr01	0	20	4	9	1223	0	0	0
3	ibm_fez	damdssdr85ps73fcmr5g	ERS468864	chr01	0	20	5	11	1247	0	0	0
3	ibm_fez	damdssdr85ps73fcmr5g	ERS468864	chr01	0	20	6	12	1248	0	0	0
3	ibm_fez	damdssdr85ps73fcmr5g	ERS468864	chr01	0	20	7	13	1249	0	0	0
3	ibm_fez	damdssdr85ps73fcmr5g	ERS468864	chr01	0	20	8	14	1266	0	0	0
3	ibm_fez	damdssdr85ps73fcmr5g	ERS468864	chr01	0	20	9	15	1267	0	0	0
3	ibm_fez	damdssdr85ps73fcmr5g	ERS468864	chr01	0	20	10	16	1270	0	0	0
3	ibm_fez	damdssdr85ps73fcmr5g	ERS468864	chr01	0	20	11	19	1280	0	0	0
4	aer_simulator	c1822a21-dc6a-4c09-9d80-692b43dc6220	ERS468482	chr01	0	20	0	0	1080	0	0	0
4	aer_simulator	c1822a21-dc6a-4c09-9d80-692b43dc6220	ERS468482	chr01	0	20	1	1	1128	0	0	0
4	aer_simulator	c1822a21-dc6a-4c09-9d80-692b43dc6220	ERS468482	chr01	0	20	2	3	1151	0	0	0
4	aer_simulator	c1822a21-dc6a-4c09-9d80-692b43dc6220	ERS468482	chr01	0	20	3	4	1162	0	0	0
4	aer_simulator	c1822a21-dc6a-4c09-9d80-692b43dc6220	ERS468482	chr01	0	20	4	5	1178	0	0	0
4	aer_simulator	c1822a21-dc6a-4c09-9d80-692b43dc6220	ERS468482	chr01	0	20	5	6	1184	0	0	0
4	aer_simulator	c1822a21-dc6a-4c09-9d80-692b43dc6220	ERS468482	chr01	0	20	6	7	1203	0	0	0
4	aer_simulator	c1822a21-dc6a-4c09-9d80-692b43dc6220	ERS468482	chr01	0	20	7	8	1219	0	0	0
4	aer_simulator	c1822a21-dc6a-4c09-9d80-692b43dc6220	ERS468482	chr01	0	20	8	10	1238	0	0	0
4	aer_simulator	c1822a21-dc6a-4c09-9d80-692b43dc6220	ERS468482	chr01	0	20	9	14	1266	0	0	0
4	aer_simulator	c1822a21-dc6a-4c09-9d80-692b43dc6220	ERS468482	chr01	0	20	10	16	1270	0	0	0
4	aer_simulator	c1822a21-dc6a-4c09-9d80-692b43dc6220	ERS468482	chr01	0	20	11	17	1277	0	0	0
4	aer_simulator	c1822a21-dc6a-4c09-9d80-692b43dc6220	ERS468482	chr01	0	20	12	18	1278	0	0	0
4	aer_simulator	c1822a21-dc6a-4c09-9d80-692b43dc6220	ERS468482	chr01	0	20	13	19	1280	0	0	0
4	ibm_fez	damdu7n8gn2s739l9rm0	ERS468482	chr01	0	20	0	0	1080	0	0	0
4	ibm_fez	damdu7n8gn2s739l9rm0	ERS468482	chr01	0	20	1	1	1128	0	0	0
4	ibm_fez	damdu7n8gn2s739l9rm0	ERS468482	chr01	0	20	2	3	1151	0	0	0
4	ibm_fez	damdu7n8gn2s739l9rm0	ERS468482	chr01	0	20	3	4	1162	0	0	0
4	ibm_fez	damdu7n8gn2s739l9rm0	ERS468482	chr01	0	20	4	5	1178	0	0	0
4	ibm_fez	damdu7n8gn2s739l9rm0	ERS468482	chr01	0	20	5	6	1184	0	0	0
4	ibm_fez	damdu7n8gn2s739l9rm0	ERS468482	chr01	0	20	6	7	1203	0	0	0
4	ibm_fez	damdu7n8gn2s739l9rm0	ERS468482	chr01	0	20	7	8	1219	0	0	0
4	ibm_fez	damdu7n8gn2s739l9rm0	ERS468482	chr01	0	20	8	10	1238	0	0	0
4	ibm_fez	damdu7n8gn2s739l9rm0	ERS468482	chr01	0	20	9	14	1266	0	0	0
4	ibm_fez	damdu7n8gn2s739l9rm0	ERS468482	chr01	0	20	10	16	1270	0	0	0
4	ibm_fez	damdu7n8gn2s739l9rm0	ERS468482	chr01	0	20	11	17	1277	0	0	0
4	ibm_fez	damdu7n8gn2s739l9rm0	ERS468482	chr01	0	20	12	18	1278	0	0	0
4	ibm_fez	damdu7n8gn2s739l9rm0	ERS468482	chr01	0	20	13	19	1280	0	0	0
5	aer_simulator	dbfb864a-9146-4f36-b73f-f85fd6136a7d	ERS468827	chr01	0	20	0	2	1142	0	0	0
5	aer_simulator	dbfb864a-9146-4f36-b73f-f85fd6136a7d	ERS468827	chr01	0	20	1	3	1151	0	0	0
5	aer_simulator	dbfb864a-9146-4f36-b73f-f85fd6136a7d	ERS468827	chr01	0	20	2	8	1219	0	0	0
5	aer_simulator	dbfb864a-9146-4f36-b73f-f85fd6136a7d	ERS468827	chr01	0	20	3	9	1223	0	0	0
5	aer_simulator	dbfb864a-9146-4f36-b73f-f85fd6136a7d	ERS468827	chr01	0	20	4	10	1238	0	0	0
5	aer_simulator	dbfb864a-9146-4f36-b73f-f85fd6136a7d	ERS468827	chr01	0	20	5	11	1247	0	0	0
5	aer_simulator	dbfb864a-9146-4f36-b73f-f85fd6136a7d	ERS468827	chr01	0	20	6	13	1249	0	0	0
5	aer_simulator	dbfb864a-9146-4f36-b73f-f85fd6136a7d	ERS468827	chr01	0	20	7	14	1266	0	0	0
5	aer_simulator	dbfb864a-9146-4f36-b73f-f85fd6136a7d	ERS468827	chr01	0	20	8	16	1270	0	0	0
5	aer_simulator	dbfb864a-9146-4f36-b73f-f85fd6136a7d	ERS468827	chr01	0	20	9	19	1280	0	0	0
5	ibm_fez	damdvotr85ps73fcn11g	ERS468827	chr01	0	20	0	2	1142	0	0	0
5	ibm_fez	damdvotr85ps73fcn11g	ERS468827	chr01	0	20	1	3	1151	0	0	0
5	ibm_fez	damdvotr85ps73fcn11g	ERS468827	chr01	0	20	2	8	1219	0	0	0
5	ibm_fez	damdvotr85ps73fcn11g	ERS468827	chr01	0	20	3	9	1223	0	0	0
5	ibm_fez	damdvotr85ps73fcn11g	ERS468827	chr01	0	20	4	10	1238	0	0	0
5	ibm_fez	damdvotr85ps73fcn11g	ERS468827	chr01	0	20	5	11	1247	0	0	0
5	ibm_fez	damdvotr85ps73fcn11g	ERS468827	chr01	0	20	6	13	1249	0	0	0
5	ibm_fez	damdvotr85ps73fcn11g	ERS468827	chr01	0	20	7	14	1266	0	0	0
5	ibm_fez	damdvotr85ps73fcn11g	ERS468827	chr01	0	20	8	16	1270	0	0	0
5	ibm_fez	damdvotr85ps73fcn11g	ERS468827	chr01	0	20	9	19	1280	0	0	0
