## Supplementary data and analysis code for "QuImputer: an LD-informed QUBO/Ising formulation of genotype imputation with quantum-hardware execution": Table5_results.csv

problem	n_qubits	sample_id	backend	conc_vs_exact	conc_vs_truth	exact_hits_total	shots_total_returned	exact_rate_percent	elapsed_wall_s	n_nonzero_couplings	selected_circuit_index	selected_gamma	selected_beta	selected_energy	exact_energy	selected_bitstring_logical	exact_bitstring_logical	selected_circuit_exact_hits	selected_circuit_shots	circuits_with_exact	job_id	source_file
1	14	ERS468888	aer_simulator	1.0	1.0	5620	409600	1.3720703125	13.333597898483276	0	5	-1.5707963267948966	0.08726646259971649	-4.200560944625106	-4.200560944625106	00000000000000	00000000000000	1	4096	41	b6d2ab51-1339-42ce-9388-69b5786d41ef	T5_rerun_20260918/aer/problem1_14q.json
1	14	ERS468888	ibm_fez	1.0	1.0	5218	409600	1.27392578125	143.72811889648438	0	5	-1.5707963267948966	0.08726646259971649	-4.200560944625106	-4.200560944625106	00000000000000	00000000000000	6	4096	46	damdpclr85ps73fcmj80	T5_rerun_20260918/qpu/problem1_14q.json
2	10	ERS470504	aer_simulator	1.0	1.0	11197	409600	2.733642578125	4.118994951248169	0	3	-1.5707963267948966	-0.26179938779914946	-3.000560944625107	-3.000560944625107	0000000000	0000000000	1	4096	66	4aea3165-f4ad-4cf6-81e3-3108547bcc7e	T5_rerun_20260918/aer/problem2_10q.json
2	10	ERS470504	ibm_fez	1.0	1.0	10783	409600	2.632568359375	133.96098351478577	0	4	-1.5707963267948966	-0.08726646259971649	-3.000560944625107	-3.000560944625107	0000000000	0000000000	5	4096	68	damdri82fm4c73f2s3og	T5_rerun_20260918/qpu/problem2_10q.json
3	12	ERS468864	aer_simulator	1.0	1.0	6998	409600	1.70849609375	7.965649366378784	1	5	-1.5707963267948966	0.08726646259971649	-3.594560944625107	-3.5945609446251074	000000000000	000000000000	5	4096	54	ab23ab74-9a25-45cc-9f36-3d4604af7a5b	T5_rerun_20260918/aer/problem3_12q.json
3	12	ERS468864	ibm_fez	1.0	1.0	6388	409600	1.5595703125	136.49405670166016	1	5	-1.5707963267948966	0.08726646259971649	-3.594560944625107	-3.5945609446251074	000000000000	000000000000	6	4096	53	damdssdr85ps73fcmr5g	T5_rerun_20260918/qpu/problem3_12q.json
4	14	ERS468482	aer_simulator	1.0	1.0	5613	409600	1.370361328125	14.035670518875122	0	6	-1.5707963267948966	0.26179938779914935	-4.200560944625106	-4.200560944625106	00000000000000	00000000000000	40	4096	46	c1822a21-dc6a-4c09-9d80-692b43dc6220	T5_rerun_20260918/aer/problem4_14q.json
4	14	ERS468482	ibm_fez	1.0	1.0	4951	409600	1.208740234375	147.7711145877838	0	6	-1.5707963267948966	0.26179938779914935	-4.200560944625106	-4.200560944625106	00000000000000	00000000000000	40	4096	42	damdu7n8gn2s739l9rm0	T5_rerun_20260918/qpu/problem4_14q.json
5	10	ERS468827	aer_simulator	1.0	1.0	11338	409600	2.76806640625	3.5419795513153076	0	4	-1.5707963267948966	-0.08726646259971649	-3.000560944625107	-3.000560944625107	0000000000	0000000000	1	4096	64	dbfb864a-9146-4f36-b73f-f85fd6136a7d	T5_rerun_20260918/aer/problem5_10q.json
5	10	ERS468827	ibm_fez	1.0	1.0	10710	409600	2.61474609375	147.96561789512634	0	5	-1.5707963267948966	0.08726646259971649	-3.000560944625107	-3.000560944625107	0000000000	0000000000	17	4096	71	damdvotr85ps73fcn11g	T5_rerun_20260918/qpu/problem5_10q.json
