## Supplementary data and analysis code for "QuImputer: an LD-informed QUBO/Ising formulation of genotype imputation with quantum-hardware execution": multiseed_completepanel.csv

seed	qimputer_overall	beagle_overall	qimputer_MAF1-5%	beagle_MAF1-5%	qimputer_MAF5-10%	beagle_MAF5-10%
42	0.9801	0.9845	0.9638	0.962	0.9145	0.8982
43	0.9799	0.9843	0.9636	0.9613	0.9132	0.8981
44	0.9801	0.9845	0.9645	0.9622	0.9149	0.903
45	0.98	0.9843	0.9635	0.961	0.9131	0.9002
46	0.98	0.9846	0.9639	0.9614	0.9136	0.9018
mean	0.9800	0.9844	0.9639	0.9616	0.9139	0.9003
sd	0.0001	0.0001	0.0004	0.0005	0.0008	0.0022
