## Supplementary data and analysis code for "QuImputer: an LD-informed QUBO/Ising formulation of genotype imputation with quantum-hardware execution": parameter_grid_completepanel.csv

w_ld	w_af	Concordance	MAF_lt1	MAF_1_5	MAF_5_10	MAF_10_50
0.5	0.01	0.9804	0.9984	0.9558	0.8970	0.7490
0.5	0.05	0.9808	0.9985	0.9574	0.8988	0.7513
0.5	0.1	0.9815	0.9987	0.9597	0.9023	0.7551
0.5	0.3	0.9824	0.9989	0.9619	0.9056	0.7637
0.5	0.5	0.9822	0.9989	0.9608	0.9033	0.7653
0.5	1.0	0.9819	0.9988	0.9603	0.9006	0.7601
1.0	0.01	0.9803	0.9983	0.9556	0.8968	0.7488
1.0	0.05	0.9805	0.9984	0.9563	0.8975	0.7497
1.0	0.1	0.9808	0.9985	0.9574	0.8988	0.7513
1.0	0.3	0.9819	0.9987	0.9607	0.9039	0.7584
1.0	0.5	0.9823	0.9988	0.9618	0.9055	0.7624
1.0	1.0	0.9822	0.9989	0.9608	0.9033	0.7653
2.0	0.01	0.9803	0.9983	0.9556	0.8967	0.7486
2.0	0.05	0.9804	0.9984	0.9559	0.8970	0.7491
2.0	0.1	0.9805	0.9984	0.9563	0.8975	0.7497
2.0	0.3	0.9813	0.9986	0.9590	0.9009	0.7529
2.0	0.5	0.9817	0.9987	0.9603	0.9030	0.7570
2.0	1.0	0.9823	0.9988	0.9618	0.9055	0.7624
3.0	0.01	0.9803	0.9983	0.9555	0.8967	0.7486
3.0	0.05	0.9803	0.9984	0.9557	0.8969	0.7490
3.0	0.1	0.9804	0.9984	0.9560	0.8971	0.7493
3.0	0.3	0.9808	0.9985	0.9574	0.8988	0.7513
3.0	0.5	0.9814	0.9986	0.9593	0.9017	0.7536
3.0	1.0	0.9820	0.9988	0.9609	0.9043	0.7593
5.0	0.01	0.9803	0.9983	0.9555	0.8967	0.7486
5.0	0.05	0.9803	0.9983	0.9556	0.8968	0.7488
5.0	0.1	0.9804	0.9984	0.9558	0.8970	0.7490
5.0	0.3	0.9806	0.9984	0.9566	0.8977	0.7499
5.0	0.5	0.9808	0.9985	0.9574	0.8988	0.7513
5.0	1.0	0.9815	0.9987	0.9597	0.9023	0.7551
