## Supplementary data and analysis code for "QuImputer: an LD-informed QUBO/Ising formulation of genotype imputation with quantum-hardware execution": table2_type_errors_completepanel.csv

Scope	Metric	Q-Imputer	Beagle	Advantage
Genome-wide (362M)	Type II rate (missed ALT)	87.53%	96.00%	QI -8.47pp
Genome-wide (362M)	Type I rate (false ALT)	0.28%	0.32%	QI -0.04pp
Genome-wide (362M)	Sensitivity (ALT detection)	12.47%	4.00%	QI +8.47pp
Genome-wide (362M)	Precision	70.62%	40.11%	QI +30.51pp
Gene regions (63M)	Type II rate (missed ALT)	84.09%	94.99%	QI -10.90pp
Gene regions (63M)	Type I rate (false ALT)	0.41%	0.30%	BG -0.11pp
Gene regions (63M)	Sensitivity (ALT detection)	15.91%	5.01%	QI +10.90pp
Gene regions (63M)	Precision	69.35%	49.17%	QI +20.18pp
