## Supplementary data and analysis code for "QuImputer: an LD-informed QUBO/Ising formulation of genotype imputation with quantum-hardware execution": uniform_masking_completepanel.csv

maf_bin	asymmetric_qimputer	asymmetric_beagle	uniform70_qimputer	uniform70_beagle
MAF<1%	0.9989	0.999	0.9989	0.9988
MAF1-5%	0.9638	0.962	0.9694	0.9606
MAF5-10%	0.9145	0.8982	0.9358	0.933
MAF10-50%	0.6966	0.8449	0.7502	0.8799
Overall	0.9801	0.9845	0.9843	0.9874
