## Supplementary data and analysis code for "QuImputer: an LD-informed QUBO/Ising formulation of genotype imputation with quantum-hardware execution": SOURCE_DATA_INDEX.csv

file	manuscript_location	scope
D1_subpopulation_composition.csv	Methods 2.1; Table S14	100-accession panel metadata
SupplementaryData1_accessions.csv	Methods 2.1; Table S14	100-accession panel metadata
figures/Figure7_hardware_20261006.csv	Figure 7	6 October 2026 hardware execution
mechanism/B_ratio_sweep_curves.csv	Table S12	Archived sparse complete-panel objectives; excludes B120
mechanism/B_ratio_sweep_summary.csv	Table S12	Archived sparse complete-panel objectives; excludes B120
mechanism/C1_af_correction.csv	Table S12	Archived sparse complete-panel objectives; excludes B120
mechanism/M1_site_classification.csv	Methods 2.5; Table S7c	Coding and eligibility diagnostics
mechanism/M1_window_contamination.csv	Methods 2.5; Table S7c	Coding and eligibility diagnostics
mechanism/M2_ld_delta.csv	Methods 2.5; Table S7c	Coding and eligibility diagnostics
mechanism/M3_af_error.csv	Methods 2.5; Table S7c	Coding and eligibility diagnostics
mechanism/M4_af_gt50.csv	Methods 2.5; Table S7c	Coding and eligibility diagnostics
mechanism/M4_followup_cited_genes.csv	Methods 2.5; Table S7c	Coding and eligibility diagnostics
mechanism/W1_alt_neighbour_raw.json	Figure 4; Table S11	Observed-data chromosome-1 diagnostics
primary_observed/A3_gene_candidates.csv	Section 3.2	Primary observed-data gene examples
primary_observed/G1_staged_metrics.csv	Table S7c	Staged re-scoring and primary eligibility
primary_observed/G2_dosage_decomposition.csv	Table 1; Table S9	Primary hard-call dosage statistics
primary_observed/G2_gene_level.csv	Table 2; Table S7; Figure S2	Primary observed-data gene analysis
primary_observed/G2_table1.csv	Tables 1-3; Figures 2-3	Primary observed-data aggregate results
primary_observed/G2_table2.csv	Tables 1-3; Figures 2-3	Primary observed-data aggregate results
primary_observed/G2_table3.csv	Tables 1-3; Figures 2-3	Primary observed-data aggregate results
primary_observed/dosage_sufficient_statistics_w25.csv	Table 1; Table S9	Primary hard-call dosage statistics
primary_observed/dosage_sufficient_statistics_w30.csv	Table 1; Table S9	Primary hard-call dosage statistics
primary_observed/figS1_per_chr_maf_binned_w25.csv	Table S6; Figure S1	Primary observed-data chromosome results
primary_observed/figS1_per_chr_maf_binned_w30.csv	Table S6; Figure S1	Primary observed-data chromosome results
primary_observed/figS2_gene_type2_diff.csv	Table 2; Table S7; Figure S2	Primary observed-data gene analysis
primary_observed/per_chromosome_w25.tsv	Table S6; Figure S1	Primary observed-data chromosome results
primary_observed/per_chromosome_w30.tsv	Table S6; Figure S1	Primary observed-data chromosome results
quantum_hardware/QPU_20261006/table_S10_hardware_results.csv	Table S10	6 October 2026 hardware execution and exact references
quantum_hardware/QPU_20261006/table_S13_graph_structure.csv	Table S13	6 October 2026 hardware execution and exact references
quantum_hardware/QPU_20261006/table_S16_execution_noiseless.csv	Table S16	6 October 2026 hardware execution and exact references
quantum_hardware/QPU_20261006/table_S16c_finite_shot_distribution.csv	Table S16c	6 October 2026 hardware execution and exact references
quantum_hardware/QPU_20261006/table_S5_shot_binary_correlations.csv	Table S5	6 October 2026 hardware execution and exact references
quantum_hardware/T5_rerun_20260918/Table5_results.csv	Table 5; Figure 6; Table S15	18 September 2026 validation execution
runtime/exhaustive_runtime.csv	Table 4; Figure 5	Identical-hardware exhaustive-solver benchmark
secondary_completepanel/multiseed_completepanel.csv	Tables S2-S4, S8; Figure S3	Secondary complete-panel condition with previous evaluation definition
secondary_completepanel/parameter_grid_completepanel.csv	Tables S2-S4, S8; Figure S3	Secondary complete-panel condition with previous evaluation definition
secondary_completepanel/table2_confusion_matrix_completepanel.csv	Tables S2-S4, S8; Figure S3	Secondary complete-panel condition with previous evaluation definition
secondary_completepanel/table2_type_errors_completepanel.csv	Tables S2-S4, S8; Figure S3	Secondary complete-panel condition with previous evaluation definition
secondary_completepanel/uniform_masking_completepanel.csv	Tables S2-S4, S8; Figure S3	Secondary complete-panel condition with previous evaluation definition
quantum_hardware/G3_instances_hJ.json	Methods 2.4; Tables 5, S13, S15-S16; Figures 6-7	Hardware reference or plotting support
quantum_hardware/QPU_20261006/paper_metrics.json	Methods 2.4; Tables 5, S13, S15-S16; Figures 6-7	Hardware reference or plotting support
quantum_hardware/T5_rerun_20260918/problems/T5_instance_coefficients.json	Methods 2.4; Tables 5, S13, S15-S16; Figures 6-7	Hardware reference or plotting support
quantum_hardware/T5_rerun_20260918/problems/problem_map.csv	Methods 2.4; Tables 5, S13, S15-S16; Figures 6-7	Hardware reference or plotting support
quantum_hardware/core/October_execution.json	Methods 2.4; Tables 5, S13, S15-S16; Figures 6-7	Core hardware coefficients, selected outputs, execution metadata or a consistency checker
quantum_hardware/core/October_instances.json	Methods 2.4; Tables 5, S13, S15-S16; Figures 6-7	Core hardware coefficients, selected outputs, execution metadata or a consistency checker
quantum_hardware/core/README_core.txt	Methods 2.4; Tables 5, S13, S15-S16; Figures 6-7	Core hardware coefficients, selected outputs, execution metadata or a consistency checker
quantum_hardware/core/September_records.json	Methods 2.4; Tables 5, S13, S15-S16; Figures 6-7	Core hardware coefficients, selected outputs, execution metadata or a consistency checker
quantum_hardware/core/check_core_summaries.py	Methods 2.4; Tables 5, S13, S15-S16; Figures 6-7	Core hardware coefficients, selected outputs, execution metadata or a consistency checker
quantum_hardware/selected_validation_timings.csv	Methods 2.4; Tables 5, S13, S15-S16; Figures 6-7	Hardware reference or plotting support
scripts/make_archive_figures.py	Figure regeneration	Hardware reference or plotting support
scripts/make_figure1_20261007.py	Figure regeneration	Hardware reference or plotting support
scripts/make_figure6.py	Figure regeneration	Hardware reference or plotting support
scripts/make_figure7_20261006.py	Figure regeneration	Hardware reference or plotting support
scripts/make_revised_figures.py	Figure regeneration	Hardware reference or plotting support
