## Supplementary data and analysis code for "QuImputer: an LD-informed QUBO/Ising formulation of genotype imputation with quantum-hardware execution": SupplementaryData1_accessions.csv

accession_id	iris_id	irgc_no	f_miss	mean_depth	subpopulation
ERS468888	IRIS_313-11725	IRGC 128514	0.020976	25.4926	Indica
ERS470504	CX140	I1A13071	0.025567	14.0997	Temperate japonica
ERS468864	IRIS_313-11689	IRGC 128275	0.032968	24.8186	Intermediate type
ERS469465	IRIS_313-10642	IRGC 128455	0.036925	16.6703	Temperate japonica
ERS468331	IRIS_313-9701	IRGC 125911	0.037084	13.6848	Temperate japonica
ERS468320	IRIS_313-8755	IRGC 126120	0.038074	16.1827	Temperate japonica
ERS469495	IRIS_313-10677	IRGC 128277	0.039233	12.1824	Temperate japonica
ERS467898	IRIS_313-9081	IRGC 125915	0.040104	8.4795	Tropical japonica
ERS470219	B001	I1A12996	0.040372	22.2151	Temperate japonica
ERS468482	IRIS_313-8127	IRGC 122207	0.041301	12.6873	Temperate japonica
ERS468827	IRIS_313-11651	IRGC 128291	0.041339	25.6948	Temperate japonica
ERS468369	IRIS_313-9771	IRGC 126185	0.042257	10.9384	Tropical japonica
ERS468848	IRIS_313-11672	IRGC 128445	0.043453	7.4863	Tropical japonica
ERS469422	IRIS_313-10564	IRGC 128209	0.043668	13.2529	Temperate japonica
ERS469146	IRIS_313-11981		0.044055	7.3766	Temperate japonica
ERS469425	IRIS_313-10567	IRGC 128212	0.045198	10.3870	Temperate japonica
ERS468901	IRIS_313-11702	IRGC 127285	0.045756	11.0927	Indica
ERS468351	IRIS_313-9996	IRGC 126990	0.046120	11.5709	Tropical japonica
ERS469483	IRIS_313-10618	IRGC 128261	0.046182	10.4421	Temperate japonica
ERS469429	IRIS_313-10570	IRGC 128263	0.046420	12.1045	Temperate japonica
ERS468838	IRIS_313-11661		0.046665	22.9653	Aus/boro
ERS468355	IRIS_313-10059	IRGC 125717	0.046896	12.0105	Temperate japonica
ERS469031	IRIS_313-11800		0.047063	28.4888	Temperate japonica
ERS470222	B004	I1A04930	0.047288	17.8990	Temperate japonica
ERS470251	B034	I1A46282	0.047345	13.8992	Temperate japonica
ERS470261	B046	I1A50737	0.048699	16.1311	Temperate japonica
ERS468324	IRIS_313-9228	IRGC 125764	0.048702	12.1407	Temperate japonica
ERS468322	IRIS_313-9002	IRGC 117518	0.049348	7.0853	Temperate japonica
ERS468557	IRIS_313-8137	IRGC 121820	0.050050	10.6641	Indica
ERS470448	B250	A0112	0.050394	17.5610	Temperate japonica
ERS468980	IRIS_313-11829	IRGC 128396	0.050702	13.9613	Indica
ERS469369	IRIS_313-10430	IRGC 128299	0.050976	9.1870	Temperate japonica
ERS470573	CX251	ZD-05646	0.051061	12.8380	japonica
ERS470463	B269	I1A04985	0.051074	23.1047	Temperate japonica
ERS469076	IRIS_313-11931		0.051356	7.5936	Temperate japonica
ERS470704	CX534	I1A41010	0.051474	12.7807	Temperate japonica
ERS470220	B002	I1A28066	0.052452	11.3606	Temperate japonica
ERS468367	IRIS_313-8481	IRGC 126198	0.052507	8.6039	Temperate japonica
ERS469428	IRIS_313-10569	IRGC 128240	0.052793	7.8618	Temperate japonica
ERS469642	IRIS_313-10839		0.052831	10.3488	Temperate japonica
ERS470262	B047	I1A55148	0.053165	9.2771	Intermediate type
ERS470334	B124	ZD-02685	0.053350	12.7424	Intermediate type
ERS468370	IRIS_313-10373	IRGC 126027	0.053537	8.0222	Tropical japonica
ERS468361	IRIS_313-10097	IRGC 125830	0.053629	18.7647	Temperate japonica
ERS470388	B183	I1A55049	0.053660	15.8694	Temperate japonica
ERS468359	IRIS_313-10092	IRGC 125698	0.054068	7.9953	Temperate japonica
ERS468336	IRIS_313-9782	IRGC 127036	0.054251	8.5373	Temperate japonica
ERS468341	IRIS_313-9884	IRGC 125743	0.054517	8.7988	Temperate japonica
ERS468829	IRIS_313-11653	IRGC 128384	0.054588	10.5069	Temperate japonica
ERS470609	CX307		0.055120	13.8643	Intermediate type
ERS470260	B045	I1A54970	0.055331	16.3376	Temperate japonica
ERS470683	CX397	ZD-06229	0.055339	14.5719	Temperate japonica
ERS469356	IRIS_313-10437	IRGC 128409	0.055664	10.4324	Temperate japonica
ERS468365	IRIS_313-10379	IRGC 125980	0.055668	7.7897	Temperate japonica
ERS469088	IRIS_313-11890	IRGC 128252	0.055799	10.3115	Temperate japonica
ERS470593	CX282		0.055823	12.1188	Intermediate type
ERS470669	CX383		0.056071	14.8222	Temperate japonica
ERS468358	IRIS_313-10089	IRGC 125791	0.056186	10.7075	Temperate japonica
ERS470255	B038	I1A41795	0.056270	10.8026	Temperate japonica
ERS469426	IRIS_313-10568	IRGC 128414	0.056339	7.5741	Temperate japonica
ERS470435	B236	I1A25695	0.056403	14.1897	Temperate japonica
ERS468332	IRIS_313-9702	IRGC 125910	0.056479	10.8968	Temperate japonica
ERS470223	B005	I1A41677	0.056540	13.9017	Temperate japonica
ERS468488	IRIS_313-8111	IRGC 122001	0.056694	10.5998	Temperate japonica
ERS469993	IRIS_313-11202	IRGC 127920	0.056892	17.8511	Temperate japonica
ERS468674	IRIS_313-8162	IRGC 122223	0.057126	10.5746	Indica
ERS468517	IRIS_313-8119	IRGC 122126	0.057138	13.5756	Temperate japonica
ERS469187	IRIS_313-12054	IRGC 128312	0.057575	13.2794	Temperate japonica
ERS468830	IRIS_313-11654	IRGC 128434	0.057603	11.4537	Indica
ERS468327	IRIS_313-9410	IRGC 125712	0.057715	7.7304	Temperate japonica
ERS470364	B154	A0386	0.057742	10.2756	Temperate japonica
ERS468330	IRIS_313-9698	IRGC 125788	0.057756	9.2935	Temperate japonica
ERS470370	B160	02-00294	0.057965	18.1531	Temperate japonica
ERS470481	CX116	I1A50659	0.058117	13.1428	Temperate japonica
ERS469644	IRIS_313-10840	IRGC 128507	0.058733	13.3019	Temperate japonica
ERS469988	IRIS_313-11198		0.059012	8.3146	Temperate japonica
ERS470362	B152	A0132	0.059278	11.0978	Intermediate type
ERS468832	IRIS_313-11655	IRGC 127815	0.059473	16.2792	Indica
ERS468497	IRIS_313-8087	IRGC 122051	0.059527	7.8368	Temperate japonica
ERS469194	IRIS_313-12061	IRGC 128509	0.059713	14.1158	Temperate japonica
ERS469463	IRIS_313-10631	IRGC 127798	0.060137	8.0949	Temperate japonica
ERS470226	B008	I1A27586	0.060423	12.5064	Temperate japonica
ERS469370	IRIS_313-10469	IRGC 128347	0.060453	12.1278	Temperate japonica
ERS468357	IRIS_313-10084	IRGC 125899	0.060584	10.3716	Temperate japonica
ERS468682	IRIS_313-8217	IRGC 122233	0.060912	8.7263	Japonica
ERS470620	CX329		0.061162	11.4204	Temperate japonica
ERS468339	IRIS_313-9838	IRGC 125919	0.061186	9.5700	Temperate japonica
ERS468699	IRIS_313-8140	IRGC 122241	0.061212	11.8350	Tropical japonica
ERS470256	B039	I1A48886	0.061321	15.7341	Intermediate type
ERS470240	B023	I1A41434	0.061354	12.9632	Temperate japonica
ERS468498	IRIS_313-8151	IRGC 122273	0.061687	16.0734	Temperate japonica
ERS468326	IRIS_313-9379	IRGC 125768	0.062092	14.7488	Temperate japonica
ERS468511	IRIS_313-8148	IRGC 122267	0.062399	10.8205	Temperate japonica
ERS470641	CX356	ZD-05651	0.062420	13.8983	Temperate japonica
ERS469118	IRIS_313-11973		0.062502	11.1939	Temperate japonica
ERS468489	IRIS_313-8085	IRGC 122016	0.062616	11.9798	Temperate japonica
ERS470682	CX396		0.062654	9.6462	Temperate japonica
ERS470685	CX4		0.063284	13.2434	Intermediate type
ERS470434	B235	ZD-02261	0.063320	14.7891	Temperate japonica
ERS468321	IRIS_313-8856	IRGC 125893	0.063430	10.6460	Temperate japonica
